# Spatiotemporal transcriptomic profiling and modeling of mouse brain at single-cell resolution reveals cell proximity effects of aging and rejuvenation

**DOI:** 10.1101/2024.07.16.603809

**Authors:** Eric D. Sun, Olivia Y. Zhou, Max Hauptschein, Nimrod Rappoport, Lucy Xu, Paloma Navarro Negredo, Ling Liu, Thomas A. Rando, James Zou, Anne Brunet

## Abstract

Old age is associated with a decline in cognitive function and an increase in neurodegenerative disease risk^1^. Brain aging is complex and accompanied by many cellular changes^2–20^. However, the influence that aged cells have on neighboring cells and how this contributes to tissue decline is unknown. More generally, the tools to systematically address this question in aging tissues have not yet been developed. Here, we generate spatiotemporal data at single-cell resolution for the mouse brain across lifespan, and we develop the first machine learning models based on spatial transcriptomics (‘spatial aging clocks’) to reveal cell proximity effects during brain aging and rejuvenation. We collect a single-cell spatial transcriptomics brain atlas of 4.2 million cells from 20 distinct ages and across two rejuvenating interventions—exercise and partial reprogramming. We identify spatial and cell type-specific transcriptomic fingerprints of aging, rejuvenation, and disease, including for rare cell types. Using spatial aging clocks and deep learning models, we find that T cells, which infiltrate the brain with age, have a striking pro-aging proximity effect on neighboring cells. Surprisingly, neural stem cells have a strong pro-rejuvenating effect on neighboring cells. By developing computational tools to identify mediators of these proximity effects, we find that pro-aging T cells trigger a local inflammatory response likely via interferon-γ whereas pro-rejuvenating neural stem cells impact the metabolism of neighboring cells possibly via growth factors (e.g. vascular endothelial growth factor) and extracellular vesicles, and we experimentally validate some of these predictions. These results suggest that rare cells can have a drastic influence on their neighbors and could be targeted to counter tissue aging. We anticipate that these spatial aging clocks will not only allow scalable assessment of the efficacy of interventions for aging and disease but also represent a new tool for studying cell-cell interactions in many spatial contexts.
