## Supplementary Table 1 for "Spatiotemporal transcriptomic profiling and modeling of mouse brain at single-cell resolution reveals cell proximity effects of aging and rejuvenation"

### Sheet: 300 gene MERFISH
Gene Input	Vizgen Gene	Ensemble ID	Transcript	Cell type marker	Rationale for inclusion
ALDH1L1	Aldh1l1	ENSMUSG00000030088	ENSMUST00000032175	Astrocyte	Astrocyte marker
GFAP	Gfap	ENSMUSG00000020932	ENSMUST00000067444	Astrocyte	Astrocyte marker
AQP4	Aqp4	ENSMUSG00000024411	ENSMUST00000238946	Astrocyte	Astrocyte marker; Related to meninges function
CD79A	Cd79a	ENSMUSG00000003379	ENSMUST00000003469	B cell	B cell marker
IGHM	Ighm	ENSMUSG00000076617	ENSMUST00000103426	B cell	B cell marker
CD27	Cd27	ENSMUSG00000030336	ENSMUST00000112281	B cell	B cell marker
IGHD	Ighd	ENSMUSG00000104213	ENSMUST00000194162	B cell	B cell marker
CD19	Cd19	ENSMUSG00000030724	ENSMUST00000206325	B cell	B cell marker
CD209A	Cd209a	ENSMUSG00000031494	ENSMUST00000012847	Dendritic cell	Dendritic cell marker
FLT3	Flt3	ENSMUSG00000042817	ENSMUST00000049324	Dendritic cell	Dendritic cell marker
FLT1	Flt1	ENSMUSG00000029648	ENSMUST00000031653	Endothelial	Endothelial cell marker
CLDN5	Cldn5	ENSMUSG00000041378	ENSMUST00000043577	Endothelial	Endothelial cell marker
LY6C1	Ly6c1	ENSMUSG00000079018	ENSMUST00000065408	Endothelial	Endothelial cell marker
APOLD1	Apold1	ENSMUSG00000090698	ENSMUST00000167323	Endothelial	Endothelial cell marker
TMEM212	Tmem212	ENSMUSG00000043164	ENSMUST00000058077	Ependymal	Ependymal cell marker
RARRES2	Rarres2	ENSMUSG00000009281	ENSMUST00000204930	Ependymal	Ependymal cell marker
CCDC153	Ccdc153	ENSMUSG00000070306	ENSMUST00000213891	Ependymal	Ependymal cell marker
MRC1	Mrc1	ENSMUSG00000026712	ENSMUST00000028045	Macrophage	Macrophage marker; Associated with aging from scRNAseq (Tabula Muris Senis)
PF4	Pf4	ENSMUSG00000029373	ENSMUST00000031320	Macrophage	Macrophage marker
LYZ2	Lyz2	ENSMUSG00000069516	ENSMUST00000092163	Macrophage	Macrophage marker
CMA1	Cma1	ENSMUSG00000022225	ENSMUST00000022834	Mast cell	Mast cell marker
HDC	Hdc	ENSMUSG00000027360	ENSMUST00000028838	Mast cell	Mast cell marker
CCL4	Ccl4	ENSMUSG00000018930	ENSMUST00000019074	Microglia	Microglia marker
HEXB	Hexb	ENSMUSG00000021665	ENSMUST00000022169	Microglia	Microglia marker
CSF1R	Csf1r	ENSMUSG00000024621	ENSMUST00000025523	Microglia	Microglia marker
C1QA	C1qa	ENSMUSG00000036887	ENSMUST00000046285	Microglia	Microglia marker
C1QB	C1qb	ENSMUSG00000036905	ENSMUST00000046384	Microglia	Microglia marker
C1QL3	C1ql3	ENSMUSG00000049630	ENSMUST00000061545	Microglia	Microglia marker
CX3CR1	Cx3cr1	ENSMUSG00000052336	ENSMUST00000064165	Microglia	Microglia marker
STMN2	Stmn2	ENSMUSG00000027500	ENSMUST00000029002	Neuroblast	Neuroblast marker
DCX	Dcx	ENSMUSG00000031285	ENSMUST00000033642	Neuroblast	Neuroblast marker
IGFBPL1	Igfbpl1	ENSMUSG00000035551	ENSMUST00000044297	Neuroblast	Neuroblast marker
CD24A	Cd24a	ENSMUSG00000047139	ENSMUST00000058714	Neuroblast	Neuroblast marker; Related to immune response
TUBB3	Tubb3	ENSMUSG00000062380	ENSMUST00000071134	Neuroblast	Neuroblast marker
SOX11	Sox11	ENSMUSG00000063632	ENSMUST00000079063	Neuroblast	Neuroblast marker
DLX1	Dlx1	ENSMUSG00000041911	ENSMUST00000152711	Neuroblast	Neuroblast marker
DLX6OS1	Dlx6os1	ENSMUSG00000090063	ENSMUST00000159827	Neuroblast	Neuroblast marker
SLC17A6	Slc17a6	ENSMUSG00000030500	ENSMUST00000032710	Neuron-Excitatory	Neuron-Excitatory marker
SLC17A7	Slc17a7	ENSMUSG00000070570	ENSMUST00000085374	Neuron-Excitatory	Neuron-Excitatory marker
DPP6	Dpp6	ENSMUSG00000061576	ENSMUST00000101471	Neuron-Excitatory	Neuron marker
GAD2	Gad2	ENSMUSG00000026787	ENSMUST00000028123	Neuron-Inhibitory	Neuron-Inhibitory marker
SLC32A1	Slc32a1	ENSMUSG00000037771	ENSMUST00000045738	Neuron-Inhibitory	Neuron-Inhibitory marker
GAD1	Gad1	ENSMUSG00000070880	ENSMUST00000094934	Neuron-Inhibitory	Neuron-Inhibitory marker
DRD2	Drd2	ENSMUSG00000032259	ENSMUST00000075764	Neuron-MSN	Neuron-MSN marker
ADORA2A	Adora2a	ENSMUSG00000020178	ENSMUST00000105420	Neuron-MSN	Neuron-MSN marker
DRD1	Drd1	ENSMUSG00000021478	ENSMUST00000221470	Neuron-MSN	Neuron-MSN marker
ITGAM	Itgam	ENSMUSG00000030786	ENSMUST00000064821	Neutrophil	Neutrophil marker
S100A9	S100a9	ENSMUSG00000056071	ENSMUST00000069960	Neutrophil	Neutrophil marker
CXCR2	Cxcr2	ENSMUSG00000026180	ENSMUST00000106899	Neutrophil	Neutrophil marker
PTPRC	Ptprc	ENSMUSG00000026395	ENSMUST00000182283	Neutrophil	Neutrophil marker
KLRK1	Klrk1	ENSMUSG00000030149	ENSMUST00000095412	NK cell	NK cell marker
KLRD1	Klrd1	ENSMUSG00000030165	ENSMUST00000112063	NK cell	NK cell marker
FCGR3	Fcgr3	ENSMUSG00000059498	ENSMUST00000164044	NK cell	NK cell marker
EGFR	Egfr	ENSMUSG00000020122	ENSMUST00000020329	NSC	aNSC/NPC marker
RRM2	Rrm2	ENSMUSG00000020649	ENSMUST00000020980	NSC	aNSC/NPC marker
MKI67	Mki67	ENSMUSG00000031004	ENSMUST00000033310	NSC	aNSC/NPC marker; Related to neurogenesis
PCLAF	Pclaf	ENSMUSG00000040204	ENSMUST00000045802	NSC	aNSC/NPC marker
H2AFX	H2afx	ENSMUSG00000049932	ENSMUST00000052686	NSC	aNSC/NPC marker
MCM2	Mcm2	ENSMUSG00000002870	ENSMUST00000058011	NSC	aNSC/NPC marker
INSM1	Insm1	ENSMUSG00000068154	ENSMUST00000089257	NSC	aNSC/NPC marker
CDK1	Cdk1	ENSMUSG00000019942	ENSMUST00000119827	NSC	aNSC/NPC marker
OLIG2	Olig2	ENSMUSG00000039830	ENSMUST00000035608	Oligodendrocyte	Oligodendrocyte marker
CLDN11	Cldn11	ENSMUSG00000037625	ENSMUST00000046174	Oligodendrocyte	Oligodendrocyte marker
OLIG1	Olig1	ENSMUSG00000046160	ENSMUST00000056882	Oligodendrocyte	Oligodendrocyte marker
OPALIN	Opalin	ENSMUSG00000050121	ENSMUST00000087176	Oligodendrocyte	Oligodendrocyte marker
MOG	Mog	ENSMUSG00000076439	ENSMUST00000102665	Oligodendrocyte	Oligodendrocyte marker
KLK6	Klk6	ENSMUSG00000050063	ENSMUST00000107968	Oligodendrocyte	Oligodendrocyte marker
PDGFRA	Pdgfra	ENSMUSG00000029231	ENSMUST00000000476	OPC	OPC marker
VCAN	Vcan	ENSMUSG00000021614	ENSMUST00000109546	OPC	OPC marker
VTN	Vtn	ENSMUSG00000017344	ENSMUST00000017488	Pericyte	Pericyte marker
IFITM1	Ifitm1	ENSMUSG00000025491	ENSMUST00000026564	Pericyte	Pericyte marker
KCNJ8	Kcnj8	ENSMUSG00000030247	ENSMUST00000203945	Pericyte	Pericyte marker
CD3G	Cd3g	ENSMUSG00000002033	ENSMUST00000002101	T cell	T cell marker
CD69	Cd69	ENSMUSG00000030156	ENSMUST00000032259	T cell	T cell marker
MS4A4B	Ms4a4b	ENSMUSG00000056290	ENSMUST00000035258	T cell	T cell marker
CCL5	Ccl5	ENSMUSG00000035042	ENSMUST00000035938	T cell	T cell marker
NKG7	Nkg7	ENSMUSG00000004612	ENSMUST00000070518	T cell	T cell marker
CD3E	Cd3e	ENSMUSG00000032093	ENSMUST00000102832	T cell	T cell marker
LAT	Lat	ENSMUSG00000030742	ENSMUST00000206793	T cell	T cell marker
SLC6A13	Slc6a13	ENSMUSG00000030108	ENSMUST00000064580	VLMC	VLMC marker
ACTA2	Acta2	ENSMUSG00000035783	ENSMUST00000039631	VSMC	VSMC marker
GPR17	Gpr17	ENSMUSG00000052229	ENSMUST00000064016	Subtype marker	Oligodendrocyte (new) marker
TH	Th	ENSMUSG00000000214	ENSMUST00000000219	Subtype marker	Dopaminergic neuron marker
SOX9	Sox9	ENSMUSG00000000567	ENSMUST00000000579	Subtype marker	Marker related to NSC/qNSC distinction
SST	Sst	ENSMUSG00000004366	ENSMUST00000004480	Subtype marker	Cortical layer marker (L5,L6,L2/3); interneuron marker
SLC1A3	Slc1a3	ENSMUSG00000005360	ENSMUST00000005493	Subtype marker	Marker related to NSC/qNSC distinction
PVALB	Pvalb	ENSMUSG00000005716	ENSMUST00000005860	Subtype marker	Cortical layer marker (L5,L6,L2/3); interneuron marker
TRH	Trh	ENSMUSG00000005892	ENSMUST00000006046	Subtype marker	Peptidergic neuron marker; Related to neuropeptide
TPH2	Tph2	ENSMUSG00000006764	ENSMUST00000006949	Subtype marker	Serotoninergic neuron marker
GZMB	Gzmb	ENSMUSG00000015437	ENSMUST00000015581	Subtype marker	T cell (cytotoxic) marker
VIP	Vip	ENSMUSG00000019772	ENSMUST00000019906	Subtype marker	Cortical layer marker (L2/3); interneuron marker; Related to neuropeptide
NR2E1	Nr2e1	ENSMUSG00000019803	ENSMUST00000019938	Subtype marker	Marker related to NSC/qNSC distinction
FLT4	Flt4	ENSMUSG00000020357	ENSMUST00000020617	Subtype marker	Endothelial cell (lymphatic) marker
SDC1	Sdc1	ENSMUSG00000020592	ENSMUST00000020911	Subtype marker	B cell (effector/plasma) marker
POMC	Pomc	ENSMUSG00000020660	ENSMUST00000020990	Subtype marker	Peptidergic neuron marker; Related to neuropeptide
SLC6A3	Slc6a3	ENSMUSG00000021609	ENSMUST00000022100	Subtype marker	Dopaminergic neuron marker
CD4	Cd4	ENSMUSG00000023274	ENSMUST00000024044	Subtype marker	T cell (helper) marker
IKZF2	Ikzf2	ENSMUSG00000025997	ENSMUST00000027146	Subtype marker	T cell (reg) marker
CD28	Cd28	ENSMUSG00000026012	ENSMUST00000027165	Subtype marker	T cell (helper) marker
SELL	Sell	ENSMUSG00000026581	ENSMUST00000027871	Subtype marker	T cell marker (tissue retention)
PDPN	Pdpn	ENSMUSG00000028583	ENSMUST00000030317	Subtype marker	Endothelial cell (lymphatic) marker
PLAC8	Plac8	ENSMUSG00000029322	ENSMUST00000031264	Subtype marker	Monocyte marker (superclass of macrophage)
NPY	Npy	ENSMUSG00000029819	ENSMUST00000031843	Subtype marker	Peptidergic neuron marker; Related to neuropeptide
FOXP3	Foxp3	ENSMUSG00000039521	ENSMUST00000045566	Subtype marker	T cell (reg) marker
HES5	Hes5	ENSMUSG00000048001	ENSMUST00000049621	Subtype marker	Marker related to NSC/qNSC distinction
CCR4	Ccr4	ENSMUSG00000047898	ENSMUST00000054414	Subtype marker	T cell (helper) marker
HCRT	Hcrt	ENSMUSG00000045471	ENSMUST00000055083	Subtype marker	Peptidergic neuron marker; Related to neuropeptide
LAMP5	Lamp5	ENSMUSG00000027270	ENSMUST00000057503	Subtype marker	Cortical layer marker (L2/3, L1); interneuron marker
ITGA1	Itga1	ENSMUSG00000042284	ENSMUST00000061673	Subtype marker	T cell marker (tissue retention)
CD8B1	Cd8b1	ENSMUSG00000053044	ENSMUST00000065248	Subtype marker	T cell (cytotoxic) marker
CD8A	Cd8a	ENSMUSG00000053977	ENSMUST00000066747	Subtype marker	T cell (cytotoxic) marker
TOP2A	Top2a	ENSMUSG00000020914	ENSMUST00000068031	Subtype marker	Dividing cell marker
GJA1	Gja1	ENSMUSG00000050953	ENSMUST00000068581	Subtype marker	Marker related to NSC/qNSC distinction
CHAT	Chat	ENSMUSG00000021919	ENSMUST00000070125	Subtype marker	Cholinergic neuron marker
PENK	Penk	ENSMUSG00000045573	ENSMUST00000070375	Subtype marker	Peptidergic neuron marker
CD40	Cd40	ENSMUSG00000017652	ENSMUST00000073707	Subtype marker	B cell (memory) marker
ITGA4	Itga4	ENSMUSG00000027009	ENSMUST00000099972	Subtype marker	T cell marker (tissue retention)
BMP4	Bmp4	ENSMUSG00000021835	ENSMUST00000100676	Subtype marker	Oligodendrocyte (new) marker
PECAM1	Pecam1	ENSMUSG00000020717	ENSMUST00000103069	Subtype marker	Endothelial cell (lymphatic) marker
RELN	Reln	ENSMUSG00000042453	ENSMUST00000160791	Subtype marker	Cortical layer marker (L1); Neuron marker
MS4A1	Ms4a1	ENSMUSG00000024673	ENSMUST00000169159	Subtype marker	B cell (effector/plasma) marker
PROX1	Prox1	ENSMUSG00000010175	ENSMUST00000175916	Subtype marker	Endothelial cell (lymphatic) marker; Related to neurogenesis
TAC1	Tac1	ENSMUSG00000061762	ENSMUST00000185187	Subtype marker	Peptidergic neuron marker
LY6C2	Ly6c2	ENSMUSG00000022584	ENSMUST00000187864	Subtype marker	B cell (effector/plasma) marker
TRAC	Trac	ENSMUSG00000076928	ENSMUST00000198398	Subtype marker	T cell (cytotoxic) marker
THBS4	Thbs4	ENSMUSG00000021702	ENSMUST00000022213	Subtype marker	Marker related to NSC/qNSC distinction
TAC2	Tac2	ENSMUSG00000025400	ENSMUST00000026466	Subtype marker	Peptidergic neuron marker
CD9	Cd9	ENSMUSG00000030342	ENSMUST00000032492	Subtype marker	Marker related to NSC/qNSC distinction
PROM1	Prom1	ENSMUSG00000029086	ENSMUST00000196378	Subtype marker	Marker related to NSC/qNSC distinction
IGF2	Igf2	ENSMUSG00000048583	ENSMUST00000000033	None	Related to endothelial cell heterogeneity
CD52	Cd52	ENSMUSG00000000682	ENSMUST00000000696	None	Associated with aging from scRNAseq (SVZ datasets)
S100A6	S100a6	ENSMUSG00000001025	ENSMUST00000001051	None	Related to cell adhesion/migration
AGPAT3	Agpat3	ENSMUSG00000001211	ENSMUST00000001240	None	Related to lipids and membrane
EFNB2	Efnb2	ENSMUSG00000001300	ENSMUST00000001319	None	Related to cell adhesion/migration
AKT1	Akt1	ENSMUSG00000001729	ENSMUST00000001780	None	Related to aging (GenAge)
TGFB1	Tgfb1	ENSMUSG00000002603	ENSMUST00000002678	None	Related to immune response
TPM4	Tpm4	ENSMUSG00000031799	ENSMUST00000003575	None	Associated with aging from scRNAseq (Tabula Muris Senis)
ERCC1	Ercc1	ENSMUSG00000003549	ENSMUST00000003645	None	Related to aging (GenAge)
TRP53	Trp53	ENSMUSG00000059552	ENSMUST00000005371	None	Related to senescence; Related to aging (GenAge)
IGF1R	Igf1r	ENSMUSG00000005533	ENSMUST00000005671	None	Related to neurogenesis
CD274	Cd274	ENSMUSG00000016496	ENSMUST00000016640	None	Related to immune response
IL10	Il10	ENSMUSG00000016529	ENSMUST00000016673	None	Related to immune response
BRCA1	Brca1	ENSMUSG00000017146	ENSMUST00000017290	None	Related to aging (GenAge)
SLC2A4	Slc2a4	ENSMUSG00000018566	ENSMUST00000018710	None	Related to neurogenesis
CXCL16	Cxcl16	ENSMUSG00000018920	ENSMUST00000019064	None	Related to immune response
ECHDC1	Echdc1	ENSMUSG00000019883	ENSMUST00000020034	None	Related to lipids and membrane
NTS	Nts	ENSMUSG00000019890	ENSMUST00000020040	None	Related to neuropeptide
IFNGR1	Ifngr1	ENSMUSG00000020009	ENSMUST00000020188	None	Related to immune response
SIRT1	Sirt1	ENSMUSG00000020063	ENSMUST00000020257	None	Related to aging (GenAge)
BTG2	Btg2	ENSMUSG00000020423	ENSMUST00000020692	None	Associated with aging from scRNAseq (SVZ datasets)
SREBF1	Srebf1	ENSMUSG00000020538	ENSMUST00000020846	None	Related to lipids and membrane
FOS	Fos	ENSMUSG00000021250	ENSMUST00000021674	None	Related to immune response
TERT	Tert	ENSMUSG00000021611	ENSMUST00000022104	None	Related to aging (GenAge)
CLU	Clu	ENSMUSG00000022037	ENSMUST00000022616	None	Associated with aging from scRNAseq (Ximerakis et al., 2019)
ALCAM	Alcam	ENSMUSG00000022636	ENSMUST00000023312	None	Related to cell adhesion/migration
IL10RB	Il10rb	ENSMUSG00000022969	ENSMUST00000023691	None	Related to immune response
AGPAT4	Agpat4	ENSMUSG00000023827	ENSMUST00000024594	None	Related to lipids and membrane
C3	C3	ENSMUSG00000024164	ENSMUST00000024988	None	Related to senescence
CDH2	Cdh2	ENSMUSG00000024304	ENSMUST00000025166	None	Related to cell adhesion/migration
POU5F1	Pou5f1	ENSMUSG00000024406	ENSMUST00000025271	None	Related to reprogramming
FADS2	Fads2	ENSMUSG00000024665	ENSMUST00000025567	None	Related to lipids and membrane
IFITM3	Ifitm3	ENSMUSG00000025492	ENSMUST00000026565	None	Related to immune response
IL17A	Il17a	ENSMUSG00000025929	ENSMUST00000027061	None	Related to meninges function
CTLA4	Ctla4	ENSMUSG00000026011	ENSMUST00000027164	None	Related to T cell function
PDCD1	Pdcd1	ENSMUSG00000026285	ENSMUST00000027507	None	Related to T cell function
PARP1	Parp1	ENSMUSG00000026496	ENSMUST00000027777	None	Related to aging (GenAge)
XCL1	Xcl1	ENSMUSG00000026573	ENSMUST00000027860	None	Related to T cell function
IL2RA	Il2ra	ENSMUSG00000026770	ENSMUST00000028111	None	Related to T cell function
NR4A2	Nr4a2	ENSMUSG00000026826	ENSMUST00000028166	None	Related to T cell function
CAT	Cat	ENSMUSG00000027187	ENSMUST00000028610	None	Related to aging (GenAge)
PCNA	Pcna	ENSMUSG00000027342	ENSMUST00000028817	None	Related to neurogenesis
IL1B	Il1b	ENSMUSG00000027398	ENSMUST00000028881	None	Related to senescence
IL1A	Il1a	ENSMUSG00000027399	ENSMUST00000028882	None	Related to senescence
PCK1	Pck1	ENSMUSG00000027513	ENSMUST00000029017	None	Related to aging (GenAge)
VCAM1	Vcam1	ENSMUSG00000027962	ENSMUST00000029574	None	Related to cell adhesion/migration
CNN3	Cnn3	ENSMUSG00000053931	ENSMUST00000029773	None	Related to cell adhesion/migration
SLC2A1	Slc2a1	ENSMUSG00000028645	ENSMUST00000030398	None	Related to endothelial cell heterogeneity
NMU	Nmu	ENSMUSG00000029236	ENSMUST00000031146	None	Related to neuropeptide
CXCL1	Cxcl1	ENSMUSG00000029380	ENSMUST00000031327	None	Associated with aging from scRNAseq (Tabula Muris Senis)
RPL6	Rpl6	ENSMUSG00000029614	ENSMUST00000031617	None	Associated with aging from scRNAseq (Ximerakis et al., 2019)
CASP2	Casp2	ENSMUSG00000029863	ENSMUST00000031895	None	Related to aging (GenAge)
LAG3	Lag3	ENSMUSG00000030124	ENSMUST00000032217	None	Related to T cell function
CRYM	Crym	ENSMUSG00000030905	ENSMUST00000033198	None	Related to NSC heterogeneity
MSMO1	Msmo1	ENSMUSG00000031604	ENSMUST00000034015	None	Associated with aging from scRNAseq (SVZ datasets)
IL10RA	Il10ra	ENSMUSG00000032089	ENSMUST00000034594	None	Related to immune response
ELOVL5	Elovl5	ENSMUSG00000032349	ENSMUST00000034904	None	Related to lipids and membrane
LUM	Lum	ENSMUSG00000036446	ENSMUST00000038160	None	Associated with aging from scRNAseq (Tabula Muris Senis)
UBD	Ubd	ENSMUSG00000035186	ENSMUST00000038844	None	Related to aging (GenAge)
LARS2	Lars2	ENSMUSG00000035202	ENSMUST00000038863	None	Associated with aging from scRNAseq (Tabula Muris Senis)
APLN	Apln	ENSMUSG00000037010	ENSMUST00000039026	None	Related to neuropeptide
THBS1	Thbs1	ENSMUSG00000040152	ENSMUST00000039559	None	Related to vasculogenesis
TOX	Tox	ENSMUSG00000041272	ENSMUST00000039987	None	Related to T cell function
IRS2	Irs2	ENSMUSG00000038894	ENSMUST00000040514	None	Related to aging (GenAge)
PCSK1N	Pcsk1n	ENSMUSG00000039278	ENSMUST00000041096	None	Associated with aging from scRNAseq (Tabula Muris Senis); Associated with aging from scRNAseq (Ximerakis et al., 2019)
ENPP2	Enpp2	ENSMUSG00000022425	ENSMUST00000041591	None	Associated with aging from scRNAseq (Tabula Muris Senis)
SIRT6	Sirt6	ENSMUSG00000034748	ENSMUST00000042923	None	Related to aging (GenAge)
UCN	Ucn	ENSMUSG00000038676	ENSMUST00000043475	None	Related to neuropeptide
OGT	Ogt	ENSMUSG00000034160	ENSMUST00000044475	None	Associated with aging from scRNAseq (Ximerakis et al., 2019)
STUB1	Stub1	ENSMUSG00000039615	ENSMUST00000044911	None	Related to aging (GenAge)
SLN	Sln	ENSMUSG00000042045	ENSMUST00000048485	None	Associated with aging from scRNAseq (Tabula Muris Senis)
PMCH	Pmch	ENSMUSG00000035383	ENSMUST00000048621	None	Related to neuropeptide
GRN	Grn	ENSMUSG00000034708	ENSMUST00000049460	None	Related to aging (GenAge)
BST2	Bst2	ENSMUSG00000046718	ENSMUST00000051672	None	Related to immune response
PTGES3	Ptges3	ENSMUSG00000071072	ENSMUST00000052798	None	Associated with aging from scRNAseq (Ximerakis et al., 2019)
CDK5R1	Cdk5r1	ENSMUSG00000048895	ENSMUST00000053413	None	Related to meninges function
SOCS3	Socs3	ENSMUSG00000053113	ENSMUST00000054002	None	Related to immune response
PIK3R1	Pik3r1	ENSMUSG00000041417	ENSMUST00000055518	None	Related to aging (GenAge)
CXCR3	Cxcr3	ENSMUSG00000050232	ENSMUST00000056614	None	Related to T cell function
GPM6B	Gpm6b	ENSMUSG00000031342	ENSMUST00000060210	None	Associated with aging from scRNAseq (Ximerakis et al., 2019)
CDKN2A	Cdkn2a	ENSMUSG00000044303	ENSMUST00000060501	None	Related to senescence
CRH	Crh	ENSMUSG00000049796	ENSMUST00000061294	None	Related to neuropeptide
ADAMTS3	Adamts3	ENSMUSG00000043635	ENSMUST00000061427	None	Related to meninges function
PISD	Pisd	ENSMUSG00000023452	ENSMUST00000061895	None	Associated with aging from scRNAseq (Ximerakis et al., 2019)
ALAS2	Alas2	ENSMUSG00000025270	ENSMUST00000066337	None	Hemoglobin-expressing vascular cell functions
IFI27	Ifi27	ENSMUSG00000064215	ENSMUST00000066701	None	Associated with aging from scRNAseq (SVZ datasets); Associated with aging from scRNAseq (Ximerakis et al., 2019)
IFNG	Ifng	ENSMUSG00000055170	ENSMUST00000068592	None	Related to T cell function
GHR	Ghr	ENSMUSG00000055737	ENSMUST00000069451	None	Related to aging (GenAge)
C4B	C4b	ENSMUSG00000073418	ENSMUST00000069507	None	Associated with aging from scRNAseq (Ximerakis et al., 2019)
VEGFA	Vegfa	ENSMUSG00000023951	ENSMUST00000071648	None	Related to vasculogenesis
NUDT1	Nudt1	ENSMUSG00000036639	ENSMUST00000071881	None	Related to aging (GenAge)
NTM	Ntm	ENSMUSG00000059974	ENSMUST00000075069	None	Related to cell adhesion/migration
KL	Kl	ENSMUSG00000058488	ENSMUST00000078856	None	Related to aging (GenAge)
HTT	Htt	ENSMUSG00000029104	ENSMUST00000080036	None	Related to aging (GenAge)
SIRT7	Sirt7	ENSMUSG00000025138	ENSMUST00000080202	None	Related to aging (GenAge)
SLC1A2	Slc1a2	ENSMUSG00000005089	ENSMUST00000080210	None	Associated with aging from scRNAseq (Ximerakis et al., 2019)
FXN	Fxn	ENSMUSG00000059363	ENSMUST00000081333	None	Related to aging (GenAge)
CD47	Cd47	ENSMUSG00000055447	ENSMUST00000084838	None	Related to immune response
ATP1A2	Atp1a2	ENSMUSG00000007097	ENSMUST00000085913	None	Related to endothelial cell heterogeneity
TCF7	Tcf7	ENSMUSG00000000782	ENSMUST00000086844	None	Related to T cell function
NMS	Nms	ENSMUSG00000067604	ENSMUST00000088029	None	Related to neuropeptide
ITGB1	Itgb1	ENSMUSG00000025809	ENSMUST00000090006	None	Related to cell adhesion/migration
PLA2G4E	Pla2g4e	ENSMUSG00000050211	ENSMUST00000090071	None	Related to lipids and membrane
SYT11	Syt11	ENSMUSG00000068923	ENSMUST00000090945	None	Associated with aging from scRNAseq (SVZ datasets)
FCRLS	Fcrls	ENSMUSG00000015852	ENSMUST00000090986	None	Associated with aging from scRNAseq (SVZ datasets)
INSR	Insr	ENSMUSG00000005534	ENSMUST00000091291	None	Related to aging (GenAge)
IGF1	Igf1	ENSMUSG00000020053	ENSMUST00000095360	None	Related to senescence; Related to aging (GenAge)
TIGIT	Tigit	ENSMUSG00000071552	ENSMUST00000096065	None	Related to T cell function
SOX2	Sox2	ENSMUSG00000074637	ENSMUST00000099151	None	Related to reprogramming
B2M	B2m	ENSMUSG00000060802	ENSMUST00000102476	None	Related to immune response; Associated with aging from scRNAseq (SVZ datasets); Associated with aging from scRNAseq (Ximerakis et al., 2019)
ALDOC	Aldoc	ENSMUSG00000017390	ENSMUST00000102478	None	Associated with aging from scRNAseq (Ximerakis et al., 2019)
JAK1	Jak1	ENSMUSG00000028530	ENSMUST00000102781	None	Related to immune response
IFIT1	Ifit1	ENSMUSG00000034459	ENSMUST00000102824	None	Related to immune response
CCR7	Ccr7	ENSMUSG00000037944	ENSMUST00000103134	None	Related to meninges function
MTOR	Mtor	ENSMUSG00000028991	ENSMUST00000103221	None	Related to aging (GenAge)
NFIC	Nfic	ENSMUSG00000055053	ENSMUST00000105321	None	Related to cell adhesion/migration
GAMT	Gamt	ENSMUSG00000020150	ENSMUST00000105363	None	Associated with aging from scRNAseq (SVZ datasets)
JUN	Jun	ENSMUSG00000052684	ENSMUST00000107094	None	Related to immune response; Associated with aging from scRNAseq (Tabula Muris Senis)
KLF4	Klf4	ENSMUSG00000003032	ENSMUST00000107619	None	Related to reprogramming
TRIM2	Trim2	ENSMUSG00000027993	ENSMUST00000107695	None	Associated with aging from scRNAseq (SVZ datasets)
SPARC	Sparc	ENSMUSG00000018593	ENSMUST00000108858	None	Associated with aging from scRNAseq (SVZ datasets)
SNHG11	Snhg11	ENSMUSG00000044349	ENSMUST00000109488	None	Associated with aging from scRNAseq (Ximerakis et al., 2019)
GHRH	Ghrh	ENSMUSG00000027643	ENSMUST00000109536	None	Related to neuropeptide
RBM39	Rbm39	ENSMUSG00000027620	ENSMUST00000109587	None	Associated with aging from scRNAseq (Ximerakis et al., 2019)
GDF15	Gdf15	ENSMUSG00000038508	ENSMUST00000110103	None	Related to aging (GenAge)
CD44	Cd44	ENSMUSG00000005087	ENSMUST00000111194	None	Related to T cell function
GMFB	Gmfb	ENSMUSG00000062014	ENSMUST00000111817	None	Related to aging (GenAge)
PBX3	Pbx3	ENSMUSG00000038718	ENSMUST00000113132	None	Associated with aging from scRNAseq (SVZ datasets)
APOD	Apod	ENSMUSG00000022548	ENSMUST00000115230	None	Related to endothelial cell heterogeneity
CFL1	Cfl1	ENSMUSG00000056201	ENSMUST00000116560	None	Associated with aging from scRNAseq (Tabula Muris Senis)
IFNAR2	Ifnar2	ENSMUSG00000022971	ENSMUST00000117836	None	Related to immune response
ATM	Atm	ENSMUSG00000034218	ENSMUST00000118282	None	Related to aging (GenAge)
GAPDH	Gapdh	ENSMUSG00000057666	ENSMUST00000118875	None	Associated with aging from scRNAseq (Ximerakis et al., 2019)
MMP12	Mmp12	ENSMUSG00000049723	ENSMUST00000120655	None	Related to senescence
SPOCK2	Spock2	ENSMUSG00000058297	ENSMUST00000121820	None	Related to endothelial cell heterogeneity
SON	Son	ENSMUSG00000022961	ENSMUST00000122302	None	Associated with aging from scRNAseq (Ximerakis et al., 2019)
GZMK	Gzmk	ENSMUSG00000042385	ENSMUST00000122399	None	Related to T cell function
UBA52	Uba52	ENSMUSG00000090137	ENSMUST00000124967	None	Associated with aging from scRNAseq (SVZ datasets)
MFAP4	Mfap4	ENSMUSG00000042436	ENSMUST00000126308	None	Associated with aging from scRNAseq (Tabula Muris Senis)
STAT3	Stat3	ENSMUSG00000004040	ENSMUST00000127638	None	Related to immune response
NFKB1	Nfkb1	ENSMUSG00000028163	ENSMUST00000132668	None	Related to aging (GenAge)
PPARGC1A	Ppargc1a	ENSMUSG00000029167	ENSMUST00000132734	None	Related to lipids and membrane
LMNA	Lmna	ENSMUSG00000028063	ENSMUST00000135494	None	Related to aging (GenAge)
TPT1	Tpt1	ENSMUSG00000060126	ENSMUST00000142061	None	Associated with aging from scRNAseq (Ximerakis et al., 2019)
MAP1LC3A	Map1lc3a	ENSMUSG00000027602	ENSMUST00000145086	None	Associated with aging from scRNAseq (Tabula Muris Senis)
LSAMP	Lsamp	ENSMUSG00000061080	ENSMUST00000145951	None	Related to cell adhesion/migration
SULF2	Sulf2	ENSMUSG00000006800	ENSMUST00000146497	None	Associated with aging from scRNAseq (Tabula Muris Senis)
SURF1	Surf1	ENSMUSG00000015790	ENSMUST00000147110	None	Related to aging (GenAge)
MYC	Myc	ENSMUSG00000022346	ENSMUST00000161976	None	Related to reprogramming; Related to aging (GenAge)
TNF	Tnf	ENSMUSG00000024401	ENSMUST00000167924	None	Related to senescence
H2-D1	H2-D1	ENSMUSG00000073411	ENSMUST00000172785	None	Related to immune response; Associated with aging from scRNAseq (SVZ datasets); Associated with aging from scRNAseq (Ximerakis et al., 2019)
H2-K1	H2-K1	ENSMUSG00000061232	ENSMUST00000172912	None	Related to immune response; Associated with aging from scRNAseq (SVZ datasets); Associated with aging from scRNAseq (Ximerakis et al., 2019)
APOE	Apoe	ENSMUSG00000002985	ENSMUST00000174064	None	Related to endothelial cell heterogeneity; Associated with aging from scRNAseq (SVZ datasets)
NEAT1	Neat1	ENSMUSG00000092274	ENSMUST00000174287	None	Associated with aging from scRNAseq (SVZ datasets)
ENSMUSG00000095041	AC149090.1	ENSMUSG00000095041	ENSMUST00000178343	None	Associated with aging from scRNAseq (SVZ datasets)
STAT1	Stat1	ENSMUSG00000026104	ENSMUST00000186857	None	Related to immune response
AGRP	Agrp	ENSMUSG00000005705	ENSMUST00000194091	None	Related to neuropeptide
IL6	Il6	ENSMUSG00000025746	ENSMUST00000195978	None	Related to senescence
GSTM1	Gstm1	ENSMUSG00000058135	ENSMUST00000198532	None	Associated with aging from scRNAseq (Tabula Muris Senis)
FGF2	Fgf2	ENSMUSG00000037225	ENSMUST00000200585	None	Related to vasculogenesis
FGFR3	Fgfr3	ENSMUSG00000054252	ENSMUST00000202138	None	Related to meninges function
PTPRZ1	Ptprz1	ENSMUSG00000068748	ENSMUST00000202579	None	Associated with aging from scRNAseq (SVZ datasets)
MAT2A	Mat2a	ENSMUSG00000053907	ENSMUST00000205823	None	Associated with aging from scRNAseq (Ximerakis et al., 2019)
CXCR6	Cxcr6	ENSMUSG00000048521	ENSMUST00000216072	None	Related to T cell function; Related to meninges function
MBOAT2	Mboat2	ENSMUSG00000020646	ENSMUST00000221952	None	Related to lipids and membrane
RIMS2	Rims2	ENSMUSG00000037386	ENSMUST00000226410	None	Associated with aging from scRNAseq (Tabula Muris Senis)
IL7R	Il7r	ENSMUSG00000003882	ENSMUST00000228782	None	Related to T cell function
RSPH3A	Rsph3a	ENSMUSG00000073471	ENSMUST00000231320	None	Related to neurogenesis
CDKN1A	Cdkn1a	ENSMUSG00000023067	ENSMUST00000233296	None	Related to senescence
SOD2	Sod2	ENSMUSG00000006818	ENSMUST00000233897	None	Related to aging (GenAge)
GAL	Gal	ENSMUSG00000024907	ENSMUST00000237521	None	Related to neuropeptide
