## Supplementary Table 2 for "Spatiotemporal transcriptomic profiling and modeling of mouse brain at single-cell resolution reveals cell proximity effects of aging and rejuvenation"

### Sheet: Raw data statistics
Dataset	Cell volume - mean (um^3)	Transcripts per cell - mean	Unique genes per cell - mean	Transcripts within a cell (%)	Imaged area covered by cells (%)
aging_coronal	1772.39	534.831	81.1901	72.8355	41.3994
aging_sagittal	1679.73	439.06	74.475	71.7481	41.7292
exercise	1820.86	611.367	88.1293	75.0193	44.9161
reprogramming	1894.96	342.458	62.0565	75.3793	49.8609
