## Supplementary Table 3 for "Spatiotemporal transcriptomic profiling and modeling of mouse brain at single-cell resolution reveals cell proximity effects of aging and rejuvenation"

### Sheet: Cell filtering statistics
Dataset	mouse_id	slide_id	cohort	age	number of cells (initial)	number of cells (post doublet removal)	number of cells (post volume + count/gene filtering)	number of cells (post extreme expression filtering)	number of cells (post clustering filtering)
aging_coronal	57	B17	aging_coronal	4.3	103169	98200	85114	84109	79824
aging_coronal	93	B5	aging_coronal	28.5	115487	111089	97182	96521	85137
aging_coronal	80	B4	aging_coronal	19.8	186425	174797	137467	132021	86061
aging_coronal	53	B3	aging_coronal	3.4	97553	93296	82411	78582	73309
aging_coronal	42	A9	aging_coronal	30.9	74789	71480	69236	67581	66416
aging_coronal	61	B5	aging_coronal	6.6	114102	110193	95387	93876	78862
aging_coronal	101	B3	aging_coronal	34.5	94712	89374	81826	80946	73775
aging_coronal	7	A9	aging_coronal	5.4	81556	77055	72347	70514	68707
aging_coronal	38	A7	aging_coronal	26.7	70436	64873	64181	60235	59404
aging_coronal	46	A8	aging_coronal	33.2	64500	59868	57458	50551	49634
aging_coronal	86	B2	aging_coronal	24.6	168319	161468	127567	121655	85027
aging_coronal	11	A7	aging_coronal	9.8	79411	74592	73903	69608	68661
aging_coronal	33	A10	aging_coronal	23.5	73914	71186	69603	68250	66538
aging_coronal	97	B17	aging_coronal	32.6	121212	115270	98291	97015	82641
aging_coronal	70	B2	aging_coronal	15.8	151249	147371	106330	101835	72453
aging_coronal	30	A6	aging_coronal	21.4	73528	70016	67738	63049	61534
aging_coronal	14	A10	aging_coronal	12.9	91150	87104	84899	83013	80194
aging_coronal	1	A8	aging_coronal	3.8	83548	77259	72910	63832	62296
aging_coronal	19	A6	aging_coronal	15.5	80293	75806	72598	69201	65870
aging_coronal	75	B4	aging_coronal	18.8	145374	141403	109711	107843	86801
aging_sagittal	68	B15	aging_sagittal	8.6	263165	248303	208454	202834	154380
aging_sagittal	81	B16	aging_sagittal	19.8	216427	204826	176496	173771	153609
aging_sagittal	62	B1	aging_sagittal	6.6	255451	241306	179450	165354	130810
aging_sagittal	39	A5	aging_sagittal	26.7	161118	151193	148133	143604	137481
aging_sagittal	2	A4	aging_sagittal	3.8	169165	160083	152664	140385	129656
aging_sagittal	34	B19	aging_sagittal	23.5	197580	187833	167902	165827	154781
exercise	OC3	A3	old_control	19	81250	76220	73527	69033	67148
exercise	OE1	B8	old_exercise	19	99980	94256	84807	83744	77224
exercise	OE4	A2	old_exercise	19	86047	81851	79818	76381	71754
exercise	YC4	A2	young_control	3	106922	101342	97298	94939	85124
exercise	OC1	B7	old_control	19	112479	106912	97289	95401	75792
exercise	YC2	B6	young_control	3	134486	127634	116691	110964	76090
exercise	OE2	B6	old_exercise	19	112913	106375	98726	95612	76324
exercise	OC2	B8	old_control	19	99067	93208	86711	85265	76673
exercise	YC3	A3	young_control	3	82180	77126	75424	69341	67518
exercise	OC4	A1	old_control	19	159028	154403	128221	120125	84039
exercise	OE3	A1	old_exercise	19	103173	99509	90352	85499	65942
exercise	YC1	B7	young_control	3	136392	129658	112367	109277	78277
reprogramming	OT902	B9	old_treatment	29.2	114487	109806	96014	94979	81967
reprogramming	OC903	B9	old_notreatment	29.2	142990	137886	111881	110955	89194
reprogramming	YC1975	B11	young_notreatment	4.9	137888	132009	113599	106364	86121
reprogramming	YC1989	B11	young_notreatment	4.8	148629	141406	127964	123503	101192
reprogramming	YC1982	B12	young_notreatment	4.9	124091	118196	89018	87384	72731
reprogramming	YC1990	B12	young_notreatment	4.8	160335	146466	110220	101240	70880
reprogramming	OC1226	B14	old_notreatment	25.6	148913	142637	105187	102645	90004
reprogramming	OC1083	B13	old_notreatment	27.9	150422	145433	107207	105755	89363
reprogramming	OT1125	B10	old_treatment	27.3	121361	116683	105998	100594	85371
reprogramming	OT1084	B13	old_treatment	27.9	195437	190420	128709	125147	85500
reprogramming	OT1160	B14	old_treatment	26.5	160327	155280	115337	109798	88644
reprogramming	OC1138	B10	old_notreatment	27	113426	107740	94421	84967	74210

### Sheet: Cell filtering steps
Cell filtering step	Procedure	Rationale
doublet removal	Remove cells with Scrublet doublet score cutoff of 0.18	Remove putative doublets from the datasets
volume + count/gene filtering	Remove cells with volume less than 100 or greater than three times the median cell volume. Also filter out cells with less than 20 counts or less than 5 genes with non-zero expression	Remove low quality cell segmentations
extreme expression filtering	After combining samples, filter out all cells in the top 2% highest and top 2% lowest total expression	Secondary step to remove highest or lowest expressing cells that may be doublets or mis-segmented cells
clustering filtering	After cell clustering, remove large cluster of low volume and low transcript segmentations due to fluorescent fiducial bead coating (same channel as Poly T)	Remove artifactual cells from segmentation of Poly T beads
