## Supplementary Table 4 for "Spatiotemporal transcriptomic profiling and modeling of mouse brain at single-cell resolution reveals cell proximity effects of aging and rejuvenation"

### Sheet: SampleInformation
mouse_id	age	slide_id	cohort	number of genes	number of cells
1	3.8	A8	aging_coronal	300	62296
101	34.5	B3	aging_coronal	300	73775
11	9.8	A7	aging_coronal	300	68661
14	12.9	A10	aging_coronal	300	80194
19	15.5	A6	aging_coronal	300	65870
30	21.4	A6	aging_coronal	300	61534
33	23.5	A10	aging_coronal	300	66538
38	26.7	A7	aging_coronal	300	59404
42	30.9	A9	aging_coronal	300	66416
46	33.2	A8	aging_coronal	300	49634
53	3.4	B3	aging_coronal	300	73309
57	4.3	B17	aging_coronal	300	79824
61	6.6	B5	aging_coronal	300	78862
7	5.4	A9	aging_coronal	300	68707
70	15.8	B2	aging_coronal	300	72453
75	18.8	B4	aging_coronal	300	86801
80	19.8	B4	aging_coronal	300	86061
86	24.6	B2	aging_coronal	300	85027
93	28.5	B5	aging_coronal	300	85137
97	32.6	B17	aging_coronal	300	82641
2	3.8	A4	aging_sagittal	300	129656
34	23.5	B19	aging_sagittal	300	154781
39	26.7	A5	aging_sagittal	300	137481
62	6.6	B1	aging_sagittal	300	130810
68	8.6	B15	aging_sagittal	300	154380
81	19.8	B16	aging_sagittal	300	153609
OC1	19	B7	old_control	300	75792
OC2	19	B8	old_control	300	76673
OC3	19	A3	old_control	300	67148
OC4	19	A1	old_control	300	84039
OE1	19	B8	old_exercise	300	77224
OE2	19	B6	old_exercise	300	76324
OE3	19	A1	old_exercise	300	65942
OE4	19	A2	old_exercise	300	71754
YC1	3	B7	young_control	300	78277
YC2	3	B6	young_control	300	76090
YC3	3	A3	young_control	300	67518
YC4	3	A2	young_control	300	85124
OC1083	27.9	B13	old_notreatment	300	89363
OC1138	27	B10	old_notreatment	300	74210
OC1226	25.6	B14	old_notreatment	300	90004
OC903	29.2	B9	old_notreatment	300	89194
OT1084	27.9	B13	old_treatment	300	85500
OT1125	27.3	B10	old_treatment	300	85371
OT1160	26.5	B14	old_treatment	300	88644
OT902	29.2	B9	old_treatment	300	81967
YC1975	4.9	B11	young_notreatment	300	86121
YC1982	4.9	B12	young_notreatment	300	72731
YC1989	4.8	B11	young_notreatment	300	101192
YC1990	4.8	B12	young_notreatment	300	70880
