## Supplementary Table 5 for "Spatiotemporal transcriptomic profiling and modeling of mouse brain at single-cell resolution reveals cell proximity effects of aging and rejuvenation"

### Sheet: aging_coronal
Cell type	Final markers used	Initial Leiden clustering resolution	Secondary Leiden clustering resolution	Tertiary Leiden clustering resolution	Visualization procedure
Neuron-Excitatory	Dpp6, Slc17a7	0.5	NA	NA	(1) UMAP visualization using standard scanpy.tl.umap default settings for each cell type marker individually compared to UMAP visualization colored by Leiden clusters; (2) Heatmap visualization of all cell type markers using scanpy.pl.heatmap default settings
Neuron-Inhibitory	Dpp6, Slc32a1, Gad1, Gad2	0.5	NA	NA	(1) UMAP visualization using standard scanpy.tl.umap default settings for each cell type marker individually compared to UMAP visualization colored by Leiden clusters; (2) Heatmap visualization of all cell type markers using scanpy.pl.heatmap default settings
Neuron-MSN	Dpp6, Drd2, Adora2a	0.5	NA	NA	(1) UMAP visualization using standard scanpy.tl.umap default settings for each cell type marker individually compared to UMAP visualization colored by Leiden clusters; (2) Heatmap visualization of all cell type markers using scanpy.pl.heatmap default settings
Astrocyte	Aqp4, Gfap, Aldh1l1	0.5	NA	NA	(1) UMAP visualization using standard scanpy.tl.umap default settings for each cell type marker individually compared to UMAP visualization colored by Leiden clusters; (2) Heatmap visualization of all cell type markers using scanpy.pl.heatmap default settings
Microglia	Cx3cr1, Csf1r, C1qa, C1qb, Hexb	0.5	NA	NA	(1) UMAP visualization using standard scanpy.tl.umap default settings for each cell type marker individually compared to UMAP visualization colored by Leiden clusters; (2) Heatmap visualization of all cell type markers using scanpy.pl.heatmap default settings
Oligodendrocyte	Olig1, Olig2, Opalin, Mog, Cldn11	0.5	NA	NA	(1) UMAP visualization using standard scanpy.tl.umap default settings for each cell type marker individually compared to UMAP visualization colored by Leiden clusters; (2) Heatmap visualization of all cell type markers using scanpy.pl.heatmap default settings
OPC	Pdgfra, Vcan	0.5	NA	NA	(1) UMAP visualization using standard scanpy.tl.umap default settings for each cell type marker individually compared to UMAP visualization colored by Leiden clusters; (2) Heatmap visualization of all cell type markers using scanpy.pl.heatmap default settings
Endothelial	Flt1, Cldn5, Apold1, Ly6c1	0.5	NA	NA	(1) UMAP visualization using standard scanpy.tl.umap default settings for each cell type marker individually compared to UMAP visualization colored by Leiden clusters; (2) Heatmap visualization of all cell type markers using scanpy.pl.heatmap default settings
Pericyte	Kcnj8, Vtn, Ifitm1	0.5	NA	NA	(1) UMAP visualization using standard scanpy.tl.umap default settings for each cell type marker individually compared to UMAP visualization colored by Leiden clusters; (2) Heatmap visualization of all cell type markers using scanpy.pl.heatmap default settings
VSMC	Acta2	0.5	0.25	NA	(1) UMAP visualization using standard scanpy.tl.umap default settings for each cell type marker individually compared to UMAP visualization colored by Leiden clusters; (2) Heatmap visualization of all cell type markers using scanpy.pl.heatmap default settings
VLMC	Slc6a13	0.5	0.25	NA	(1) UMAP visualization using standard scanpy.tl.umap default settings for each cell type marker individually compared to UMAP visualization colored by Leiden clusters; (2) Heatmap visualization of all cell type markers using scanpy.pl.heatmap default settings
Ependymal	Ccdc153, Rarres2, Tmem212	0.5	0.2	NA	(1) UMAP visualization using standard scanpy.tl.umap default settings for each cell type marker individually compared to UMAP visualization colored by Leiden clusters; (2) Heatmap visualization of all cell type markers using scanpy.pl.heatmap default settings
Neuroblast	Stmn2, Dlx6os1, Igfbpl1, Dcx, Cd24a, Tubb3, Sox11, Dlx1	0.5	0.2	NA	(1) UMAP visualization using standard scanpy.tl.umap default settings for each cell type marker individually compared to UMAP visualization colored by Leiden clusters; (2) Heatmap visualization of all cell type markers using scanpy.pl.heatmap default settings
NSC	Pclaf, H2afx, Rrm2, Insm1, Egfr, Mki67, Mcm2, Cdk1	0.5	0.2	NA	(1) UMAP visualization using standard scanpy.tl.umap default settings for each cell type marker individually compared to UMAP visualization colored by Leiden clusters; (2) Heatmap visualization of all cell type markers using scanpy.pl.heatmap default settings
Macrophage	Mrc1, Pf4, Lyz2	0.5	0.25	NA	(1) UMAP visualization using standard scanpy.tl.umap default settings for each cell type marker individually compared to UMAP visualization colored by Leiden clusters; (2) Heatmap visualization of all cell type markers using scanpy.pl.heatmap default settings
Neutrophil	S100a9, Itgam, Cxcr2	0.5	0.25	NA	(1) UMAP visualization using standard scanpy.tl.umap default settings for each cell type marker individually compared to UMAP visualization colored by Leiden clusters; (2) Heatmap visualization of all cell type markers using scanpy.pl.heatmap default settings
T cell	Cd3e, Nkg7, Ccl5, Ms4a4b, Cd3g	0.5	0.25	NA	(1) UMAP visualization using standard scanpy.tl.umap default settings for each cell type marker individually compared to UMAP visualization colored by Leiden clusters; (2) Heatmap visualization of all cell type markers using scanpy.pl.heatmap default settings
B cell	Cd79a, Cd19 ,Ighm, Ighd	0.5	0.25	NA	(1) UMAP visualization using standard scanpy.tl.umap default settings for each cell type marker individually compared to UMAP visualization colored by Leiden clusters; (2) Heatmap visualization of all cell type markers using scanpy.pl.heatmap default settings

### Sheet: aging_sagittal
Cell type	Final markers used	Initial Leiden clustering resolution	Secondary Leiden clustering resolution	Tertiary Leiden clustering resolution	Visualization procedure
Neuron-Excitatory	Dpp6, Slc17a7	0.5	NA	NA	(1) UMAP visualization using standard scanpy.tl.umap default settings for each cell type marker individually compared to UMAP visualization colored by Leiden clusters; (2) Heatmap visualization of all cell type markers using scanpy.pl.heatmap default settings
Neuron-Inhibitory	Dpp6, Slc32a1, Gad1, Gad2	0.5	NA	NA	(1) UMAP visualization using standard scanpy.tl.umap default settings for each cell type marker individually compared to UMAP visualization colored by Leiden clusters; (2) Heatmap visualization of all cell type markers using scanpy.pl.heatmap default settings
Neuron-MSN	Dpp6, Drd2, Adora2a	0.5	NA	NA	(1) UMAP visualization using standard scanpy.tl.umap default settings for each cell type marker individually compared to UMAP visualization colored by Leiden clusters; (2) Heatmap visualization of all cell type markers using scanpy.pl.heatmap default settings
Astrocyte	Aqp4, Gfap, Aldh1l1	0.5	NA	NA	(1) UMAP visualization using standard scanpy.tl.umap default settings for each cell type marker individually compared to UMAP visualization colored by Leiden clusters; (2) Heatmap visualization of all cell type markers using scanpy.pl.heatmap default settings
Microglia	Cx3cr1, Csf1r, C1qa, C1qb, Hexb	0.5	NA	NA	(1) UMAP visualization using standard scanpy.tl.umap default settings for each cell type marker individually compared to UMAP visualization colored by Leiden clusters; (2) Heatmap visualization of all cell type markers using scanpy.pl.heatmap default settings
Oligodendrocyte	Olig1, Olig2, Opalin, Mog, Cldn11	0.5	NA	NA	(1) UMAP visualization using standard scanpy.tl.umap default settings for each cell type marker individually compared to UMAP visualization colored by Leiden clusters; (2) Heatmap visualization of all cell type markers using scanpy.pl.heatmap default settings
OPC	Pdgfra, Vcan	0.5	NA	NA	(1) UMAP visualization using standard scanpy.tl.umap default settings for each cell type marker individually compared to UMAP visualization colored by Leiden clusters; (2) Heatmap visualization of all cell type markers using scanpy.pl.heatmap default settings
Endothelial	Flt1, Cldn5, Apold1, Ly6c1	0.5	NA	NA	(1) UMAP visualization using standard scanpy.tl.umap default settings for each cell type marker individually compared to UMAP visualization colored by Leiden clusters; (2) Heatmap visualization of all cell type markers using scanpy.pl.heatmap default settings
Pericyte	Kcnj8, Vtn, Ifitm1	0.5	NA	NA	(1) UMAP visualization using standard scanpy.tl.umap default settings for each cell type marker individually compared to UMAP visualization colored by Leiden clusters; (2) Heatmap visualization of all cell type markers using scanpy.pl.heatmap default settings
VSMC	Acta2	0.5	0.2	NA	(1) UMAP visualization using standard scanpy.tl.umap default settings for each cell type marker individually compared to UMAP visualization colored by Leiden clusters; (2) Heatmap visualization of all cell type markers using scanpy.pl.heatmap default settings
VLMC	Slc6a13	0.5	0.2	NA	(1) UMAP visualization using standard scanpy.tl.umap default settings for each cell type marker individually compared to UMAP visualization colored by Leiden clusters; (2) Heatmap visualization of all cell type markers using scanpy.pl.heatmap default settings
Ependymal	Ccdc153, Rarres2, Tmem212	0.5	0.2	NA	(1) UMAP visualization using standard scanpy.tl.umap default settings for each cell type marker individually compared to UMAP visualization colored by Leiden clusters; (2) Heatmap visualization of all cell type markers using scanpy.pl.heatmap default settings
Neuroblast	Stmn2, Dlx6os1, Igfbpl1, Dcx, Cd24a, Tubb3, Sox11, Dlx1	0.5	0.2	NA	(1) UMAP visualization using standard scanpy.tl.umap default settings for each cell type marker individually compared to UMAP visualization colored by Leiden clusters; (2) Heatmap visualization of all cell type markers using scanpy.pl.heatmap default settings
NSC	Pclaf, H2afx, Rrm2, Insm1, Egfr, Mki67, Mcm2, Cdk1	0.5	0.2	NA	(1) UMAP visualization using standard scanpy.tl.umap default settings for each cell type marker individually compared to UMAP visualization colored by Leiden clusters; (2) Heatmap visualization of all cell type markers using scanpy.pl.heatmap default settings
Macrophage	Mrc1, Pf4, Lyz2	0.5	0.2	NA	(1) UMAP visualization using standard scanpy.tl.umap default settings for each cell type marker individually compared to UMAP visualization colored by Leiden clusters; (2) Heatmap visualization of all cell type markers using scanpy.pl.heatmap default settings
T cell	Cd3e, Nkg7, Ccl5, Ms4a4b, Cd3g	0.5	0.2	NA	(1) UMAP visualization using standard scanpy.tl.umap default settings for each cell type marker individually compared to UMAP visualization colored by Leiden clusters; (2) Heatmap visualization of all cell type markers using scanpy.pl.heatmap default settings
B cell	Cd79a, Cd19 ,Ighm, Ighd	0.5	0.2	NA	(1) UMAP visualization using standard scanpy.tl.umap default settings for each cell type marker individually compared to UMAP visualization colored by Leiden clusters; (2) Heatmap visualization of all cell type markers using scanpy.pl.heatmap default settings

### Sheet: exercise
Cell type	Final markers used	Initial Leiden clustering resolution	Secondary Leiden clustering resolution	Tertiary Leiden clustering resolution	Visualization procedure
Neuron-Excitatory	Dpp6, Slc17a7	0.5	NA	NA	(1) UMAP visualization using standard scanpy.tl.umap default settings for each cell type marker individually compared to UMAP visualization colored by Leiden clusters; (2) Heatmap visualization of all cell type markers using scanpy.pl.heatmap default settings
Neuron-Inhibitory	Dpp6, Slc32a1, Gad1, Gad2	0.5	NA	NA	(1) UMAP visualization using standard scanpy.tl.umap default settings for each cell type marker individually compared to UMAP visualization colored by Leiden clusters; (2) Heatmap visualization of all cell type markers using scanpy.pl.heatmap default settings
Neuron-MSN	Dpp6, Drd2, Adora2a	0.5	NA	NA	(1) UMAP visualization using standard scanpy.tl.umap default settings for each cell type marker individually compared to UMAP visualization colored by Leiden clusters; (2) Heatmap visualization of all cell type markers using scanpy.pl.heatmap default settings
Astrocyte	Aqp4, Gfap, Aldh1l1	0.5	NA	NA	(1) UMAP visualization using standard scanpy.tl.umap default settings for each cell type marker individually compared to UMAP visualization colored by Leiden clusters; (2) Heatmap visualization of all cell type markers using scanpy.pl.heatmap default settings
Microglia	Cx3cr1, Csf1r, C1qa, C1qb, Hexb	0.5	NA	NA	(1) UMAP visualization using standard scanpy.tl.umap default settings for each cell type marker individually compared to UMAP visualization colored by Leiden clusters; (2) Heatmap visualization of all cell type markers using scanpy.pl.heatmap default settings
Oligodendrocyte	Olig1, Olig2, Opalin, Mog, Cldn11	0.5	NA	NA	(1) UMAP visualization using standard scanpy.tl.umap default settings for each cell type marker individually compared to UMAP visualization colored by Leiden clusters; (2) Heatmap visualization of all cell type markers using scanpy.pl.heatmap default settings
OPC	Pdgfra, Vcan	0.5	NA	NA	(1) UMAP visualization using standard scanpy.tl.umap default settings for each cell type marker individually compared to UMAP visualization colored by Leiden clusters; (2) Heatmap visualization of all cell type markers using scanpy.pl.heatmap default settings
Endothelial	Flt1, Cldn5, Apold1, Ly6c1	0.5	NA	NA	(1) UMAP visualization using standard scanpy.tl.umap default settings for each cell type marker individually compared to UMAP visualization colored by Leiden clusters; (2) Heatmap visualization of all cell type markers using scanpy.pl.heatmap default settings
Pericyte	Kcnj8, Vtn, Ifitm1	0.5	NA	NA	(1) UMAP visualization using standard scanpy.tl.umap default settings for each cell type marker individually compared to UMAP visualization colored by Leiden clusters; (2) Heatmap visualization of all cell type markers using scanpy.pl.heatmap default settings
VSMC	Acta2	0.5	0.5	NA	(1) UMAP visualization using standard scanpy.tl.umap default settings for each cell type marker individually compared to UMAP visualization colored by Leiden clusters; (2) Heatmap visualization of all cell type markers using scanpy.pl.heatmap default settings
VLMC	Slc6a13	0.5	0.5	NA	(1) UMAP visualization using standard scanpy.tl.umap default settings for each cell type marker individually compared to UMAP visualization colored by Leiden clusters; (2) Heatmap visualization of all cell type markers using scanpy.pl.heatmap default settings
Ependymal	Ccdc153, Rarres2, Tmem212	0.5	0.2	NA	(1) UMAP visualization using standard scanpy.tl.umap default settings for each cell type marker individually compared to UMAP visualization colored by Leiden clusters; (2) Heatmap visualization of all cell type markers using scanpy.pl.heatmap default settings
Neuroblast	Stmn2, Dlx6os1, Igfbpl1, Dcx, Cd24a, Tubb3, Sox11, Dlx1	0.5	0.2	NA	(1) UMAP visualization using standard scanpy.tl.umap default settings for each cell type marker individually compared to UMAP visualization colored by Leiden clusters; (2) Heatmap visualization of all cell type markers using scanpy.pl.heatmap default settings
NSC	Pclaf, H2afx, Rrm2, Insm1, Egfr, Mki67, Mcm2, Cdk1	0.5	0.2	NA	(1) UMAP visualization using standard scanpy.tl.umap default settings for each cell type marker individually compared to UMAP visualization colored by Leiden clusters; (2) Heatmap visualization of all cell type markers using scanpy.pl.heatmap default settings
Macrophage	Mrc1, Pf4, Lyz2	0.5	0.5	NA	(1) UMAP visualization using standard scanpy.tl.umap default settings for each cell type marker individually compared to UMAP visualization colored by Leiden clusters; (2) Heatmap visualization of all cell type markers using scanpy.pl.heatmap default settings
Neutrophil	S100a9, Itgam, Cxcr2	0.5	0.5	0.2	(1) UMAP visualization using standard scanpy.tl.umap default settings for each cell type marker individually compared to UMAP visualization colored by Leiden clusters; (2) Heatmap visualization of all cell type markers using scanpy.pl.heatmap default settings
T cell	Cd3e, Nkg7, Ccl5, Ms4a4b, Cd3g	0.5	0.5	0.2	(1) UMAP visualization using standard scanpy.tl.umap default settings for each cell type marker individually compared to UMAP visualization colored by Leiden clusters; (2) Heatmap visualization of all cell type markers using scanpy.pl.heatmap default settings
B cell	Cd79a, Cd19 ,Ighm, Ighd	0.5	0.5	0.2	(1) UMAP visualization using standard scanpy.tl.umap default settings for each cell type marker individually compared to UMAP visualization colored by Leiden clusters; (2) Heatmap visualization of all cell type markers using scanpy.pl.heatmap default settings

### Sheet: reprogramming
Cell type	Final markers used	Initial Leiden clustering resolution	Secondary Leiden clustering resolution	Tertiary Leiden clustering resolution	Visualization procedure
Neuron-Excitatory	Dpp6, Slc17a7	0.5	NA	NA	(1) UMAP visualization using standard scanpy.tl.umap default settings for each cell type marker individually compared to UMAP visualization colored by Leiden clusters; (2) Heatmap visualization of all cell type markers using scanpy.pl.heatmap default settings
Neuron-Inhibitory	Dpp6, Slc32a1, Gad1, Gad2	0.5	NA	NA	(1) UMAP visualization using standard scanpy.tl.umap default settings for each cell type marker individually compared to UMAP visualization colored by Leiden clusters; (2) Heatmap visualization of all cell type markers using scanpy.pl.heatmap default settings
Neuron-MSN	Dpp6, Drd2, Adora2a	0.5	NA	NA	(1) UMAP visualization using standard scanpy.tl.umap default settings for each cell type marker individually compared to UMAP visualization colored by Leiden clusters; (2) Heatmap visualization of all cell type markers using scanpy.pl.heatmap default settings
Astrocyte	Aqp4, Gfap, Aldh1l1	0.5	NA	NA	(1) UMAP visualization using standard scanpy.tl.umap default settings for each cell type marker individually compared to UMAP visualization colored by Leiden clusters; (2) Heatmap visualization of all cell type markers using scanpy.pl.heatmap default settings
Microglia	Cx3cr1, Csf1r, C1qa, C1qb, Hexb	0.5	NA	NA	(1) UMAP visualization using standard scanpy.tl.umap default settings for each cell type marker individually compared to UMAP visualization colored by Leiden clusters; (2) Heatmap visualization of all cell type markers using scanpy.pl.heatmap default settings
Oligodendrocyte	Olig1, Olig2, Opalin, Mog, Cldn11	0.5	NA	NA	(1) UMAP visualization using standard scanpy.tl.umap default settings for each cell type marker individually compared to UMAP visualization colored by Leiden clusters; (2) Heatmap visualization of all cell type markers using scanpy.pl.heatmap default settings
OPC	Pdgfra, Vcan	0.5	NA	NA	(1) UMAP visualization using standard scanpy.tl.umap default settings for each cell type marker individually compared to UMAP visualization colored by Leiden clusters; (2) Heatmap visualization of all cell type markers using scanpy.pl.heatmap default settings
Endothelial	Flt1, Cldn5, Apold1, Ly6c1	0.5	NA	NA	(1) UMAP visualization using standard scanpy.tl.umap default settings for each cell type marker individually compared to UMAP visualization colored by Leiden clusters; (2) Heatmap visualization of all cell type markers using scanpy.pl.heatmap default settings
Pericyte	Kcnj8, Vtn, Ifitm1	0.5	0.3	NA	(1) UMAP visualization using standard scanpy.tl.umap default settings for each cell type marker individually compared to UMAP visualization colored by Leiden clusters; (2) Heatmap visualization of all cell type markers using scanpy.pl.heatmap default settings
VSMC	Acta2	0.5	0.3	NA	(1) UMAP visualization using standard scanpy.tl.umap default settings for each cell type marker individually compared to UMAP visualization colored by Leiden clusters; (2) Heatmap visualization of all cell type markers using scanpy.pl.heatmap default settings
VLMC	Slc6a13	0.5	0.3	NA	(1) UMAP visualization using standard scanpy.tl.umap default settings for each cell type marker individually compared to UMAP visualization colored by Leiden clusters; (2) Heatmap visualization of all cell type markers using scanpy.pl.heatmap default settings
Ependymal	Ccdc153, Rarres2, Tmem212	0.5	0.8	NA	(1) UMAP visualization using standard scanpy.tl.umap default settings for each cell type marker individually compared to UMAP visualization colored by Leiden clusters; (2) Heatmap visualization of all cell type markers using scanpy.pl.heatmap default settings
Neuroblast	Stmn2, Dlx6os1, Igfbpl1, Dcx, Cd24a, Tubb3, Sox11, Dlx1	0.5	0.8	NA	(1) UMAP visualization using standard scanpy.tl.umap default settings for each cell type marker individually compared to UMAP visualization colored by Leiden clusters; (2) Heatmap visualization of all cell type markers using scanpy.pl.heatmap default settings
NSC	Pclaf, H2afx, Rrm2, Insm1, Egfr, Mki67, Mcm2, Cdk1	0.5	0.8	NA	(1) UMAP visualization using standard scanpy.tl.umap default settings for each cell type marker individually compared to UMAP visualization colored by Leiden clusters; (2) Heatmap visualization of all cell type markers using scanpy.pl.heatmap default settings
Macrophage	Mrc1, Pf4, Lyz2	0.5	0.3	NA	(1) UMAP visualization using standard scanpy.tl.umap default settings for each cell type marker individually compared to UMAP visualization colored by Leiden clusters; (2) Heatmap visualization of all cell type markers using scanpy.pl.heatmap default settings

### Sheet: Cell types identified
Cell type	Identified in Aging Coronal Section Dataset?	Identified in Aging Sagittal Section Dataset?	Identified in Exercise Coronal Section Dataset?	Identified in Partial Reprogramming Coronal Section Dataset?
Neuron-Excitatory	Yes	Yes	Yes	Yes
Neuron-Inhibitory	Yes	Yes	Yes	Yes
Neuron-MSN	Yes	Yes	Yes	Yes
Astrocyte	Yes	Yes	Yes	Yes
Microglia	Yes	Yes	Yes	Yes
Oligodendrocyte	Yes	Yes	Yes	Yes
OPC	Yes	Yes	Yes	Yes
Endothelial	Yes	Yes	Yes	Yes
Pericyte	Yes	Yes	Yes	Yes
VSMC	Yes	Yes	Yes	Yes
VLMC	Yes	Yes	Yes	Yes
Ependymal	Yes	Yes	Yes	Yes
Neuroblast	Yes	Yes	Yes	Yes
NSC	Yes	Yes	Yes	Yes
Macrophage	Yes	Yes	Yes	Yes
Neutrophil	Yes	No	Yes	No
T cell	Yes	Yes	Yes	No
B cell	Yes	Yes	Yes	No
NK cell	No	No	No	No
Mast cell	No	No	No	No
Dendritic cell	No	No	No	No
