## Supplementary Table 6 for "Spatiotemporal transcriptomic profiling and modeling of mouse brain at single-cell resolution reveals cell proximity effects of aging and rejuvenation"

### Sheet: Coronal section and region
Cell type	all regions (Pearson r)	all regions (P-value)	all regions (Lower bound 95% CI)	all regions (Upper bound 95% CI)	CTX (Pearson r)	CTX (P-value)	CTX (Lower bound 95% CI)	CTX (Upper bound 95% CI)	STR (Pearson r)	STR (P-value)	STR (Lower bound 95% CI)	STR (Upper bound 95% CI)	CC/ACO (Pearson r)	CC/ACO (P-value)	CC/ACO (Lower bound 95% CI)	CC/ACO (Upper bound 95% CI)	VEN (Pearson r)	VEN (P-value)	VEN (Lower bound 95% CI)	VEN (Upper bound 95% CI)
Neuron-Excitatory	0.193417	0.4139	-0.27242	0.585799	-0.240147	0.307803	-0.61709	0.226437	-0.332612	0.151892	-0.675681	0.128879	0.635525	0.00260102	0.268522	0.841413	0.425576	0.0613771	-0.0208769	0.73052
Neuron-Inhibitory	-0.593414	0.00581316	-0.820479	-0.204628	0.0110972	0.962965	-0.433553	0.451401	-0.496603	0.0259257	-0.769927	-0.0693145	0.022376	0.925398	-0.424347	0.460339	0.145341	0.540939	-0.317607	0.552337
Neuron-MSN	-0.592389	0.0059202	-0.819961	-0.203113	0.175925	0.458137	-0.289102	0.573777	0.0649507	0.785582	-0.388743	0.493293	0.280878	0.230304	-0.184586	0.643424	-0.252737	0.282343	-0.625321	0.213683
Astrocyte	0.16546	0.485712	-0.298949	0.566502	0.004554	0.984797	-0.438851	0.446176	0.22924	0.330945	-0.237359	0.609891	0.327641	0.158484	-0.13436	0.672638	0.602081	0.00497041	0.217513	0.824838
Microglia	0.637741	0.00248528	0.271976	0.842498	-0.129822	0.585399	-0.541249	0.331758	0.567291	0.00909036	0.16659	0.807179	0.877993	3.62451e-07	0.712172	0.951015	0.170765	0.471632	-0.29397	0.570198
Oligodendrocyte	0.691486	0.000732939	0.358738	0.868307	0.667252	0.00130924	0.318891	0.856787	0.683646	0.000889409	0.345712	0.864601	-0.488079	0.0290147	-0.765305	-0.0581087	-0.282553	0.227418	-0.644489	0.182828
OPC	-0.710625	0.000445497	-0.877273	-0.391089	-0.582386	0.00705195	-0.814894	-0.188426	-0.667157	0.00131208	-0.856741	-0.318738	-0.694224	0.000684103	-0.869597	-0.363318	-0.374006	0.10427	-0.700578	0.0821028
Endothelial	-0.0347716	0.884289	-0.47006	0.414121	-0.0931796	0.695995	-0.514486	0.364365	-0.104558	0.660883	-0.522885	0.354359	-0.404609	0.0768063	-0.718486	0.0461803	0.413711	0.0697891	-0.0352664	0.723734
Pericyte	-0.359547	0.119468	-0.691971	0.0986731	-0.285269	0.222788	-0.646213	0.179971	-0.48666	0.0295557	-0.764533	-0.0562539	-0.481467	0.0316041	-0.7617	-0.0494903	0.151198	0.524573	-0.312213	0.556485
VSMC	-0.219758	0.351876	-0.603582	0.24676	-0.282512	0.227487	-0.644464	0.182871	-0.324472	0.162789	-0.670691	0.137841	0.118976	0.617357	-0.341526	0.533413	0.0268791	0.910437	-0.420645	0.463882
VLMC	0.145495	0.540505	-0.317465	0.552447	0.0218815	0.927043	-0.424752	0.459949	0.242295	0.303364	-0.224272	0.6185	-0.272264	0.245518	-0.637926	0.193579	-0.0325754	0.891555	-0.468345	0.415941
Ependymal	-0.130917	0.582212	-0.542036	0.330766	0.35664	0.122706	-0.101975	0.690228	0.204893	0.386186	-0.261322	0.593593	-0.170793	0.471559	-0.570217	0.293944	0.856611	1.42899e-06	0.666886	0.942036
Neuroblast	-0.888726	1.64796e-07	-0.955477	-0.735439	-0.0104087	0.965261	-0.450853	0.434112	-0.664476	0.00139465	-0.855455	-0.314404	-0.641095	0.0023183	-0.844136	-0.277222	-0.799733	2.31813e-05	-0.917538	-0.552874
NSC	-0.925896	4.87994e-09	-0.970696	-0.818904	-0.0536928	0.822118	-0.484697	0.398291	-0.584565	0.00679143	-0.816001	-0.19161	-0.820133	9.5464e-06	-0.926429	-0.592729	-0.914147	1.75654e-08	-0.965924	-0.792022
Macrophage	0.0706285	0.767313	-0.383891	0.497597	-0.245827	0.296151	-0.620813	0.220703	0.484804	0.0302753	0.0538326	0.763522	0.216973	0.358166	-0.249504	0.601719	0.284917	0.223385	-0.180342	0.64599
Neutrophil	0.432289	0.0569704	-0.0126523	0.734334	0.395061	0.0847185	-0.0575147	0.712943	0.441076	0.0515707	-0.00179534	0.739297	0.517797	0.0193616	0.097652	0.781295	0.227249	0.335277	-0.23934	0.608571
T cell	0.716201	0.000382544	0.400664	0.879863	0.349078	0.13142	-0.110514	0.685679	0.630695	0.00286895	0.261026	0.839043	0.762733	9.20896e-05	0.483357	0.901107	0.482409	0.0312243	0.0507149	0.762215
B cell	-0.556988	0.0107392	-0.801866	-0.15191	-0.544846	0.0129855	-0.795554	-0.134835	-0.461631	0.040469	-0.750781	-0.0240162	-0.37882	0.0995355	-0.703422	0.0765294	-0.575653	0.00790912	-0.811463	-0.178638

### Sheet: Sagittal section
Cell type	all regions (Pearson r)	all regions (P-value)	all regions (Lower bound 95% CI)	all regions (Upper bound 95% CI)
Neuron-Excitatory	0.0714022	0.893079	-0.785688	0.834601
Neuron-Inhibitory	-0.33366	0.518083	-0.901192	0.655365
Neuron-MSN	-0.932214	0.00673669	-0.992728	-0.495593
Astrocyte	0.0328257	0.950779	-0.800049	0.822476
Microglia	0.919551	0.0094477	0.425613	0.991319
Oligodendrocyte	0.584646	0.222951	-0.431789	0.946918
OPC	-0.535614	0.273408	-0.939005	0.488129
Endothelial	-0.384736	0.45137	-0.911647	0.620599
Pericyte	-0.241983	0.64411	-0.880607	0.708769
VSMC	0.218921	0.676865	-0.720682	0.875019
VLMC	0.113321	0.830746	-0.768959	0.846987
Ependymal	-0.258706	0.620598	-0.884551	0.699778
Neuroblast	-0.564093	0.243608	-0.943654	0.456411
NSC	-0.662468	0.151665	-0.958635	0.322457
Macrophage	0.637912	0.172925	-0.360048	0.955043
T cell	0.96349	0.00197515	0.6967	0.996139
B cell	-0.139432	0.792208	-0.85432	0.75789
