## Supplementary Table 10 for "Spatiotemporal transcriptomic profiling and modeling of mouse brain at single-cell resolution reveals cell proximity effects of aging and rejuvenation"

### Sheet: ClockCoefficients
	Neuron-Excitatory	Neuron-MSN	Astrocyte	Microglia	Oligodendrocyte	OPC	Endothelial	Pericyte	VSMC	Ependymal	Neuroblast	NSC	Macrophage	T cell
Igf2	-0.0804381	-0.00773194	-0.23623	0.0893586	-0.0201334	0	-0.492836	-0.170763	-0.187034	0	-0.306719	0	-0.47675	0
Th	-0.0219458	-0.0287495	-0.0519543	0	0	0.0197035	0.0397499	0.117778	0	0	0.000939208	-0.019898	-0.101531	0
Pdgfra	0.20653	0.224922	0.183439	0.0164485	0.0793934	0.0296163	0.179266	0.0327925	-0.333531	-0.0502716	0.138612	0.405508	0	0
Sox9	-0.205009	-0.116123	-0.484636	0.0961904	0.145505	0.0239292	0.166479	-0.0467996	-0.0728683	0.29086	-0.26518	0	0	0
Cd52	0	0.0495422	-0.0285098	-0.00688682	0.077335	0.0904656	0.0829624	0.0611508	0	0	-0.160385	0	0	-0.37143
S100a6	0.508374	0.218148	0.32119	0.161838	0.109807	0.104655	0.215691	0.112269	0.175887	0	0	-0.0774386	0.136875	0
Agpat3	0.305442	0.314878	0.454941	0.436281	0.754672	0.367765	0.418661	0.422949	-0.0884084	0	-0.348305	0	0.23231	0
Efnb2	0	0.211423	-0.101942	0.0977106	0.35806	0.0567098	0	0.00449292	-0.193227	0	0	0	0	0
Akt1	0.241978	0.23986	0.70654	0.387985	0.630805	0.396503	0.166348	0.416165	0	0	0.270782	0.0859668	0.220449	0
Cd3g	-0.0593931	-0.100811	-0.023675	-0.00512052	-0.00855175	-0.139517	-0.0268485	0.0625424	0	0	-0.047868	0.0957867	-0.0122978	0
Tgfb1	0.0920498	0.236014	0.113073	0.0964117	0.0950928	0.410154	0.00998874	0.259657	0.0719617	0	0	0	0	0
Cd79a	-0.0592818	0	-0.0321554	0.066739	0.0889125	0.022495	-0.0582067	0.000284753	0	0	0	0	0.0175524	0
Tpm4	0.339151	0.0410325	0.0685298	0.086036	-0.0679732	0.0882668	0.238824	0.245976	0.414847	-0.10515	0	-0.349447	0	-0.156791
Ercc1	-0.0717258	0.0957532	-0.0162355	0.0196959	-0.0860772	0	0.0570761	0.0437297	0.0515711	-0.149069	0.127746	0	0	0
Sst	0.082905	0.0698532	-0.0458108	-0.0658814	0.16158	0.0709268	0.055771	-0.0573819	0.438481	0	-0.315901	0	0.121048	0
Trp53	0.243376	0.0317084	-0.0313405	0.124623	0.0367488	0	-0.143206	-0.065609	-0.200942	0	0.144763	0	0.113072	0
Slc1a3	0.337473	-0.202493	0.226241	0.128027	-0.0193956	-0.104729	-0.172045	0.164909	0	-0.103752	0.0277411	-0.288262	-0.324834	0
Igf1r	0.0238007	0	-0.0497947	0.563452	0.096731	0.0211741	1.0137	0.502727	0.699813	0	0.203107	0	0	0
Pvalb	-0.264423	-0.0447654	0.210149	-0.361723	0.000547353	0.0525513	-0.165363	-0.0385256	0	0.114593	0.199029	0.219989	0	0
Trh	-0.185946	-0.00109782	-0.073795	-0.0840691	-0.0517427	-0.121492	0.0201714	0	0	0	-0.115222	0	0.0308414	-0.159382
Tph2	0.107133	-0.0216566	-0.0474678	-0.0929311	-0.0121334	-0.00600002	-0.0702943	-0.129756	-0.0633786	-0.0590042	0	-0.0444255	0	0
Cd209a	0.00424179	0.0157373	0.130888	0.0407792	0.0768943	-0.0385391	0.0658304	-0.110298	0.148849	0	-0.410735	0	0.562448	0.30007
Gzmb	0.0513512	0.145596	0.06811	-0.00585866	0.00894959	0.0154166	-0.0187927	-3.58942e-05	0.103545	0.0207459	-0.0906672	0	-0.175232	0
Cd274	0.166503	0.073416	0.0296574	0.0664577	-0.00240356	0.052487	-0.29325	-0.0427137	0	-0.104603	0.273202	0	-0.0599178	0.165346
Il10	0.0249454	0.044569	0.0688757	-0.0851506	0.0306176	-0.111705	0.0374453	-0.0153463	0.0666406	0.000216032	-0.143873	0.104832	0.1106	0
Brca1	-0.0175544	0	-0.0776437	0.00812681	-0.104881	0.0328229	-0.0436766	-0.185496	0	0	0	0.269915	0	0
Vtn	-0.0143015	-0.0161063	-0.151047	-0.0617556	-0.0610996	-0.155653	-0.0991764	1.31541	0	-0.267875	-0.0922463	-0.232863	-0.721367	-0.442899
Slc2a4	0	0.0814194	0.319908	0.0287045	0.0705654	0.0484108	0.0203898	0.259214	-0.0879618	0	0.0210245	0.210173	0	0
Cxcl16	-0.0293101	0.0100741	-0.0509811	-0.078875	0	-0.055869	-0.0367756	-0.0813355	0.108277	0.100529	0.0104843	0	-0.0720185	0
Ccl4	0.247499	0.186736	0.103845	0.0205984	0.174744	-0.0868094	0.101366	-0.0207523	0.0532196	0	0.0734214	0	0	0
Vip	0.148378	0.0157605	0.0503099	0	0.091266	0.0689294	0.0349699	0.119274	-0.00824009	0	0.00845857	-0.0771645	0	0
Nr2e1	-0.106095	-0.125519	-0.53056	-0.1175	-0.152475	-0.163747	-0.142583	-0.176685	-0.321732	-0.278024	-0.06053	-0.23028	-0.031934	0
Echdc1	-0.00337309	-0.0114672	-0.0970208	0.0216502	0.00915253	-0.0873054	-0.0941268	-0.0264496	-0.00173679	0	-0.411751	-0.288107	-0.155656	0
Nts	0.261047	-0.221447	-0.0190367	-0.105164	0.124686	0.0697199	-0.0449004	-0.142044	-0.252808	-0.083279	-0.0459876	-0.150444	0	0
Ifngr1	0.133408	-0.0639335	0.0993122	0.130046	0.1004	-0.074348	0	-0.191261	-0.265526	-0.0622124	-0.0554553	0	0	1.01125
Sirt1	0.0376377	-0.0398355	-0.143186	0.0328001	0	-0.0038452	-0.105024	-0.0729578	0	-0.0383587	-0.0919055	0	0	0
Egfr	-0.0702936	-0.0572213	-0.552641	-0.0751729	-0.189547	-0.0233689	-0.0272532	-0.222154	-0.206471	0	0.70807	0	0	0
Flt4	-0.0848909	0	-0.00266508	0.0327961	0.00492887	-0.0187806	0.379171	0.0693023	0.0627546	0	-0.0590361	0	0	0
Btg2	-0.630553	-0.130187	-0.0850495	-0.466134	0	0.0722477	-1.00454	-0.186661	-0.166073	-0.0429438	-0.218647	-0.0130768	-0.245427	-0.574836
Srebf1	-0.0283907	0.033007	0.567701	0.0688684	0.162393	0.525023	0.0615253	0.0620339	-0.159365	0.0255161	0	-0.110739	0	0
Sdc1	-0.134699	0	0.136888	0.106963	0.082965	-0.0144591	0.0704128	0.18889	-0.0796867	0	-0.0331986	0.0621611	0	0
Rrm2	-0.053179	0.0884242	-0.0178148	-0.0813219	0	0	-0.0128975	-0.0349357	0.165265	0	0.0935565	-0.343982	0.0761185	0
Pomc	-0.0967301	-0.0489604	-0.178178	-0.0235998	-0.000744272	-0.0167069	-0.275274	0.00925348	-0.125586	-0.0625337	-0.0347471	-0.0408581	-0.303579	-0.131835
Fos	0.629797	-0.508784	-0.116869	-0.0742798	0.0845752	0.00651128	0.0359377	-0.294831	-0.877609	0	0.152422	0	-0.0109322	0
Slc6a3	-0.00113321	0	-0.0411944	0.142521	0.0439844	-0.033905	0.0196731	-0.116325	0	0.117512	0.0952154	0	-0.142506	-0.0851607
Tert	-0.0836589	0	0.0423555	0.0334506	0	-0.0441134	0.0200443	0.00615027	0.0228368	0	-0.232878	0	-0.0613467	0
Hexb	-0.00413897	0.237057	-0.0792684	-0.0896839	-0.0171869	0.10359	0.117236	0.259205	0	0	0.0250287	0	0	0
Thbs4	-0.095215	-0.2498	-0.713001	-0.491549	-0.106553	-0.333049	-0.412144	-0.739829	-0.201564	-0.155008	-0.455406	0	-0.116941	0
Clu	-0.278781	-0.587052	-1.06961	-0.780631	-0.776297	-0.483155	-0.618953	-1.00869	-0.0921772	0	-0.608219	0	-0.13406	0
Cma1	0.0452512	-0.0271379	0.0394865	-0.16823	0.0451515	0.108893	0	0	-0.0150843	0	0.109209	0	0	0
Alcam	-0.543323	0.297411	-0.113382	-0.198769	0	-0.287624	-0.0777721	-0.286083	-0.352465	0.0269054	-0.0314544	0.088449	-0.0143855	0
Il10rb	-0.138167	-0.0232914	-0.120918	-0.139191	-0.129549	-0.129612	-0.0271848	-0.192047	-0.117318	-0.0449579	-0.0816934	0	-0.486254	0
Cd4	0.125778	0	-0.139749	0.156033	-0.329574	-0.263019	0	0.182578	0.0804671	0	-0.00233985	0	-0.0228424	0
Agpat4	-0.0185978	-0.115912	0.0628037	0.0596562	0.140738	0.262474	0.0489936	0	-0.0600819	0	-0.123319	0	0	-0.0727911
C3	-0.106472	0.139831	0.101007	-0.194997	-0.0148975	-0.0523369	0.126159	0.0853327	0.154946	3.01972	1.44197	1.84562	0.196886	0.111369
Cdh2	-0.152646	-0.388313	0.439331	-0.0486771	0.0595414	0.0197549	-0.0893777	-0.0626634	-0.209964	-0.177668	-0.301524	-0.272777	-0.267509	0
Pou5f1	-0.0800937	0.0119311	-0.0273177	0.00212163	-0.00819211	0.0806219	-0.0572803	-0.019827	0.101555	-0.146667	7.45178e-05	0	0	0
Csf1r	-0.53152	-0.568075	-0.556076	-1.70768	-0.574871	-0.344379	-0.523292	-0.927647	-0.236366	-0.123744	-0.20137	0	0	0
Fads2	0.310406	-0.103796	-0.36138	0.367574	0.0858349	0.0527755	0.207954	-0.0447521	-0.287166	0	0	0	0	0
Tac2	0.00586269	-0.00493844	0.0369039	0.0903486	0.1317	0.0263724	0.00703119	0.0844912	0	0	-0.245835	-0.126015	0.195064	0
Ifitm1	0.03138	0.0313772	-0.00417163	0.0574399	0	0.0256126	-0.0827849	-0.146463	-0.0680203	0	-0.102765	-0.0622831	0	0
Ifitm3	0.0773394	0.134815	0.127344	0.0546284	0.0387552	-0.0171324	0.10042	0.143494	0.0763684	0.130689	0.231034	-0.0781681	0.391372	0
Il17a	-0.170356	0.151848	0	0.0113772	0	0	-0.0631378	0.0311136	-0.066932	0	0.103098	-0.0895517	0	0.0167734
Ikzf2	-0.121853	-0.156792	-0.143894	0.0171082	0.14021	-0.0331225	0.0889533	0	0	0.0252874	-0.291289	-0.0871212	0	0.238287
Ctla4	0.138554	0.0722971	0.177319	-0.0170157	-0.0150092	0.104775	0.00661201	0.0790774	0	0	0.220697	0.15384	-0.0258861	0
Cd28	-0.137123	0	0	0.0660639	-0.0329725	-0.0727603	0	0	-0.00205162	0	0	0	-0.49578	0
Pdcd1	0.0457656	0.0549482	-0.0406146	0.300773	0.0368777	0.0146457	0.0339024	-0.0103664	0	0	-0.170014	0	0.0138473	0.283434
Parp1	-0.252483	0.0142709	-0.122624	-0.0735612	-0.0435953	-0.258997	-0.025975	-0.0182645	-0.270576	-0.0693088	0.0650316	0	-0.172755	0
Xcl1	-0.1534	0	-0.0390782	-0.0273661	-0.0168594	-0.117132	-0.0214571	-0.144322	0.0297839	-0.0403983	-0.161818	0	-0.165877	-0.46431
Sell	0.0807936	0.0939396	0.0378288	-0.0474208	0	-0.0419792	-0.0404715	0	0	0	-0.00846642	0	-0.202174	-1.06158
Mrc1	-0.135162	-0.0196865	-0.129107	-0.0336196	-0.0275269	0.00137371	-0.0812631	0.188554	0	0	-0.0260648	0	-0.448661	0
Il2ra	0	-0.00992307	0.0381826	0	0.0073639	0.110877	-0.0627853	-0.203157	-0.0062321	0	-0.0526052	0	-0.100333	0.331606
Gad2	0.404476	0.276731	0.417913	0.368919	0.354629	0.467722	0.279508	0.185714	0	0	0.0971954	0	0	0
Nr4a2	0.750328	0.0534074	-0.110734	0.153644	0.215074	0.415063	-0.13566	-0.0718113	-0.77193	0.103944	0.168366	-0.297984	-0.391388	0
Cat	-0.461721	0.0317782	-0.402121	0	-0.355889	-0.334482	-0.401408	-0.5034	-0.269251	0	-0.0381703	0	0	0
Pcna	-0.184595	-0.169255	-0.0795431	-0.129561	-0.0439765	-0.112607	-0.0806048	-0.305536	-0.0583545	-0.147907	-0.0623076	-0.356607	0	-0.00114772
Hdc	-0.0903452	-0.134907	-0.04359	0.0646857	-0.0864098	-0.0467968	-0.0169942	-0.182598	-0.0509884	0	0.222237	0	0	0
Il1b	-0.0634737	0.00115532	-3.84257e-05	-0.0386611	0.0652974	0	-0.0242798	0.0886634	0	0.0106806	0.173018	0.0318219	0	0
Il1a	-0.0147366	-0.0538115	0.0755911	0.270174	0.0824015	0.102512	-0.0106697	-0.0883492	0	0	0.22617	0.324234	0	0
Stmn2	-1.39564	-0.968559	-1.76659	-1.5144	-2.56015	-1.72346	-0.0850048	-0.00887111	0.0131982	-0.0568388	-0.219441	-0.0295449	0	0
Pck1	-0.0218882	0.107076	0.0307961	-0.0283094	0	0.175204	0	0.0827293	0	0	0	0	0	0
Vcam1	-0.0285294	0.00431347	-0.501983	0.174396	-0.101978	-0.478342	0.252096	0.0250744	0.0507396	-0.1573	-0.218434	0	1.34363	0
Cnn3	-0.24176	-0.18752	-0.235537	-0.357486	-0.142355	-0.277201	-0.409894	-0.019587	0.400681	0	0	-0.0860069	-0.35357	-0.0484466
Pdpn	0.00882947	0.106744	0.154813	0	-0.0512179	0.117306	0.0243663	0.0984961	-0.0491745	-0.00256494	0	-0.0219001	0	0
Slc2a1	-0.0945869	0.00698722	0.00392433	0.00412747	-0.00580818	0.00537742	0.896653	0.442936	1.12282	0	-0.170523	0	0.20127	0
Nmu	0	0.0262198	0.0992402	0.131408	0	-0.0946001	-0.00272637	0.0663656	0	0	0	0	-0.220412	0
Plac8	-0.00641034	-0.00518233	-0.038779	0	0.0702084	0.000146137	0.0746436	0.0707083	0	-0.0252042	-0.0326	0.23105	0	-0.22395
Pf4	0.0832172	0.105212	0.112818	-0.0101277	0.0754739	0.0224372	0.151247	0.102841	0.525545	0	0.0399334	-0.204592	-0.167039	0
Cxcl1	-0.114314	0	0.00943959	-0.00690371	0.0409869	-0.0571471	0.00252466	-0.0836661	-0.002402	0	-0.0782183	0	0	0
Rpl6	-0.116032	0.160871	-0.0633559	-0.0498549	-0.0185129	0.0289307	-0.110747	0.00580312	0.00210613	0	0	0	-0.00811654	0
Flt1	-0.153121	-0.139002	-0.0811521	0	0.0836761	-0.0938287	0.116637	0	0	0	-0.416752	0	0	0
Npy	-0.0203256	0	-0.0216639	-0.0437407	-0.0442163	-0.281188	-0.0797268	0.00924944	0.0025984	0	0	0	0.116368	0
Casp2	-0.0538387	-0.033002	-0.0528226	0.0634616	0.0939096	-0.0570372	-0.0228211	-0.0611563	0.0291514	0	-0.0843663	-0.0328425	0	0
Aldh1l1	-0.446512	-0.276805	-0.683677	-0.334346	-0.397907	-0.0499904	-0.182908	-0.102882	-0.145008	-0.011156	-0.182015	0.236856	0	0
Lag3	0.113313	0.0941171	0.128945	0.963089	0.131624	0.0834228	0.0331385	0.0860622	-0.0928645	0.0154044	0.279473	0	0	0
Cd69	0	0.025711	-0.00828819	0	0.0601405	-0.0449928	-0.0282697	-0.11555	0	0.104657	0.0494641	-0.181567	0	0
Cd9	-0.0746193	-0.0516119	-0.605436	-0.163076	-0.0258278	-1.02616	0.0641408	0.11212	0	0	0.0108022	0	0	-0.269091
Slc17a6	-0.396781	0.236538	0.0239251	0.0585392	-0.0362266	-0.0327544	0.0245497	0.115456	0.173409	0	-0.00562442	0	0	0
Crym	-0.277194	-0.898513	-0.764093	0.0343824	-0.47444	-0.364855	0	-0.0258934	0	0	-0.918029	0	-0.133468	0
Mki67	-0.0201753	-0.0590064	-0.0367235	0.0703393	0.0277049	-0.190988	0	0.116864	0.00144885	-0.127948	0.0184179	0.449795	0.243666	0
Dcx	-0.371442	-0.447098	-0.0195355	-0.152131	-0.15823	-0.505918	-0.00763167	-0.245282	-0.136125	0	0.115608	0	-0.0379137	0
Msmo1	1.1918	0.276672	-0.25519	-0.00663124	0.584407	0.428531	-0.0453103	-0.0634665	0	0	-0.285909	0	-0.146553	0
Il10ra	0.149241	0.112085	0.102449	0.085031	0.0897545	0.120995	0.122106	0.119956	0.0613172	0.0571958	0.0407322	0.0976373	0.0157676	0.280169
Elovl5	0.0423725	0.752332	-0.362964	-0.0540873	-0.118277	-0.0793672	-0.0609489	-0.281042	-0.642404	-0.130778	-0.041473	-0.315985	-0.20991	-0.170655
Ms4a4b	-0.178248	0.0962819	0.0212113	-0.0644468	0.00566031	0.109571	0.0140433	0.0459647	0	0	0.066293	0	-0.217675	0
Olig2	-0.105783	-0.010016	0.110373	0.0354491	0.137582	0.745982	0.0653726	0.248632	0.0337378	0	0.157436	0.751218	0	0
Ccl5	0	0.0708851	-0.0157764	-0.04159	0	0.0958562	0.0324337	0.0270692	-0.212383	0	-0.173906	0	0	0.0450802
Lum	-0.0582668	0	0.0519853	-0.0827284	0	0.00654908	-0.0842754	-0.058038	-0.236367	-0.00254538	-0.124905	0	-0.0614828	0
Ubd	0	0.0390183	-0.10963	-0.0139399	0	-0.176646	0.0180017	-0.0592885	0	0	-0.0816087	0	0	0
Lars2	0.0245054	0	-0.0211938	0.0524283	0	0.0601664	-0.0522297	-0.0866236	0	0	-0.00544737	0	0	0
Apln	-0.506581	-0.263031	-0.967627	-0.593448	-0.0707511	-0.497306	-0.677574	-0.487547	-0.449778	0	0.012823	0	-0.471937	0
Thbs1	-0.015057	-0.175218	0.00996461	-0.00264535	0.0361982	0.0437579	0.211813	0.0794653	0.194667	0	-0.0445183	0	0.254812	0
Acta2	-0.150694	-0.0109917	-0.195304	-0.0394043	-0.124007	-0.0209997	0.0559747	0.331313	-0.659931	-0.471225	0	-0.207404	-0.0392169	0
Tox	0.504395	0	0.275734	0.0600013	0.163439	0.332394	0.399297	0.212617	0	0.0559398	0	0	0	0.158353
Irs2	0.76898	0.404046	0.478476	0.759528	0.0934374	0.11345	0.261478	0.252043	0.771654	0.229886	0.128974	0	0.573372	0
Pcsk1n	0.984239	0.944653	0.635237	0.950719	0.39731	0.400024	0.445626	0.0697934	0.110596	0	-0.368528	0.318791	0.373506	0
Enpp2	1.84507	-0.0455095	-0.118265	-0.0517201	-0.942106	0.0286459	-0.0172597	1.02818	0.726565	0	-0.047797	0	0.239401	0
Sirt6	-0.147473	-0.119786	-0.24721	-0.0932996	-0.0644618	0.0587789	-0.0353924	0.0486175	-0.0887658	0	-0.00346106	0	0	0
Ucn	0.0437628	0.0456923	0.118357	0.067306	0.0622931	0.0462863	0.0603799	0.117955	0	0	-0.232172	0	0.0464353	0
Cldn5	-0.112069	-0.030917	-0.668039	-0.929652	-0.365222	-0.421634	-1.41882	-2.5295	-4.002	0	-0.0446053	0	-1.50726	-0.0590105
Igfbpl1	0.0807631	0.0284674	0.209298	0.00294019	0.0621505	0.0410698	0.0913485	0.103493	0	-0.0129734	0.389157	0	0	0
Ogt	-0.278723	-0.668103	-0.572268	-0.52481	-0.00306599	-0.27238	-0.247775	-0.330178	0	-0.119725	-0.414911	-0.858057	-0.144405	0
Stub1	-0.350342	-0.203616	0.0263105	0.0598516	0.166648	0.00889659	0.0373094	0.01056	0	-0.0244618	-0.164297	0.030197	0.228296	0
Foxp3	-0.016884	-0.08038	0.0275264	-0.0174021	-0.00707811	0.00934545	0.00439383	0	-0.0613556	-0.00741163	-0.0184667	0	-0.013888	0
Slc32a1	-0.0649876	0.879613	0.57955	0.674386	1.09728	0.557315	0.510021	0.536325	0	0	0.344599	0.0453871	0.496622	0
Pclaf	0.119882	0.00614221	0.0574868	-0.00444636	0.0553886	0.0681996	0.00325044	0	0	-0.0856944	-0.0189646	0	0.185554	0
Cldn11	0.114376	0	0.270754	0	-0.20427	-0.200982	0.281404	-0.0192779	0	0	-0.202192	0	0.338501	0
C1qa	0.0925167	0	0.0804376	0.506974	0.163439	0.100672	0.201824	0.270082	0.249441	0	0.320224	0	0	0.0669187
C1qb	0.175972	0.0343939	0.0862367	0.163234	0.133499	0.0797716	0.227137	0.169598	0.174035	0	0	0.23024	0	0
Sln	0.203393	0.0161355	0.0251184	-0.0224371	0.127499	0.127778	-0.0251187	-0.0854946	0.19678	-0.0331061	0.0185494	0.00895959	0	0.0861773
Pmch	0.0254637	1.02286	0.72573	1.20017	0.293153	0.480543	0.627961	0.351057	0.221373	0.0667356	-0.0196277	0	2.44844	1.13009
Flt3	0.627105	-0.000233439	-0.0448563	0.0121204	0.0644766	-0.0983336	0.0338122	0.162421	0.0371466	0	0.0843481	-0.0349855	0.0378115	0
Grn	0.203409	-0.0131019	-0.0569386	-0.180545	-0.0874417	-0.153472	-0.361499	-0.370784	0	-0.0400405	-0.133986	0	0.144667	0
Hes5	-0.0701514	0.0490016	0.0931013	-0.0538037	0	-0.246791	-0.111748	-0.138775	-0.277637	0	-0.0843069	0	-0.0166146	0
Bst2	-0.069248	-0.179377	-0.194097	0.0183911	-0.0859521	-0.203078	-0.0797755	-0.118961	0	0	0.173259	0	0.229805	0
H2afx	0.0765627	0	-0.00822879	0.041194	-0.0322953	0.107334	-0.00589004	0.0121381	-0.0096001	0	-0.0568676	0.15079	0.00451805	0
Ptges3	-0.376563	-0.264164	-0.068099	-0.324947	-0.182539	-0.133511	-0.170654	-0.0934914	-0.0412136	0	-0.220512	-0.55049	-0.156262	0
Cdk5r1	0.726259	-0.331	0.250031	-0.220591	-0.21479	0.059488	0.0130574	-0.127189	-0.10514	0	0.0284654	0.362387	-0.0178554	0
Socs3	0.251717	-0.0420534	-0.172496	0.142606	-0.132927	-0.0365975	0.231962	-0.032815	0	0.00380778	0.0517658	0.016571	0.197743	0.411658
Ccr4	0	0.019159	0.0958437	0.0217139	0.139291	0.233785	0.0805952	0.105272	0	0	-0.0304413	0	0.0236405	0
Hcrt	-0.0308032	0.0226571	-0.0223231	0.115436	-0.0592353	-0.135464	0.0397296	-0.104041	0	0	-0.020527	0	0	0
Pik3r1	0.217523	0.128367	0.719406	0.398046	0.747438	1.09993	0.304255	-0.0523594	0.297209	0.164473	0	0.095096	0	0
Cxcr3	0.0193604	0.0319308	0.0698525	-0.0603362	0.0920431	-0.0504541	-0.0815971	-0.0772856	0.0958752	-0.029957	0.150371	0.115206	-0.0554203	0
Olig1	-0.0631471	-0.169071	-0.378431	-0.0356584	0.201041	0.506551	-0.0406626	-0.0332204	0	0.00880298	0	0.0113914	-0.0250216	0
Lamp5	-0.573378	0.0215376	0	-0.473738	-0.256479	0.08065	-0.495149	-0.687329	0.175626	0.0181873	-0.21399	0.0975113	0.0656507	0
Mcm2	0	-0.0340421	0.0295217	0.318819	0.105376	-0.203703	0.0812829	0.136383	0	0	0.168685	0	0	-0.259387
Tmem212	0.244589	0	0.0224089	0.12193	0.0727604	-0.0755952	0.0572968	-0.0126378	0	0	-0.536311	-0.309538	0	0
Cd24a	-0.418599	-0.220968	-0.190703	-0.120884	-0.0414239	-0.215185	-0.103442	-0.0740318	-0.358835	-0.626	-0.189903	0	-0.323519	-0.304805
Gpm6b	-0.68456	-0.859578	-0.391902	-0.367936	0.309112	-0.448589	-0.392974	-0.136656	0	0	-0.379974	0	0	0
Cdkn2a	0.155382	0.176536	0.279672	0.134309	0.11134	0.312653	0.210349	0.222475	0.12604	0	0	0	0.108203	0
Crh	-0.0701974	0.0392776	0.101238	0.0690145	-0.0256966	0.0908467	0.125256	0.0192058	-0.00194485	0	0.304166	0	0.224606	0
Adamts3	-0.8605	0	-0.132752	-0.138234	-0.0659875	-0.164145	0.0758833	0	0	0.0215676	-0.32083	0	0.0864989	0
C1ql3	-0.693671	-0.0122677	0.172501	0.0368086	-0.0912571	-0.516055	0.19123	0.0599112	-0.096147	-0.0237549	-0.0653147	-0.0681976	0	0
Itga1	0.488543	-0.045983	-0.111743	0.0686552	0.157463	0	-0.421417	-0.909142	-0.623507	-0.162968	-0.105505	-0.305747	-0.295838	-0.932399
Pisd	5.0533	3.13004	1.71144	1.57184	1.73589	1.2532	1.46249	0.944663	0.375686	0.367082	1.18449	0.657751	0.429618	0
Gpr17	-0.0764737	-0.0537435	-0.0468849	-0.15821	0.0120085	-1.68554	-0.118908	0	0	0	-0.0795297	-0.27177	0.0750303	0
Cx3cr1	0	0.129361	0.155864	0.136305	0.0821078	0.095131	0.0966352	0.222656	0.207149	0	0.145387	0	0	0
Slc6a13	-0.0265279	0.043721	0.0388516	0.0400182	0.038709	0.071939	-0.0536519	0.149034	-0.645322	0.0289035	0.00910105	0	-0.307615	0
Itgam	-0.0989708	0	0.0974453	-0.157529	0.0429188	-0.0285141	0.0190027	0.072613	0	0	0.0695073	-0.120403	-0.231552	0
Cd8b1	0	0.0340991	-0.0148409	-0.133795	0	-0.0207645	0	0.0119326	-0.00749144	-0.0349275	0	0	0	0
Ly6c1	0.0766107	0.0875173	0.298579	0.602624	0.321109	0.450139	1.75381	1.2896	1.5378	0	-0.1611	0	0.929544	0
Alas2	0.0847693	0	-0.0245479	-0.000496111	-0.00140252	0.0133998	-0.148209	-0.174054	-0.107182	0	0.158797	0	0	-0.0709104
Ifi27	0.811141	0.245838	0.945989	0.405861	0.62516	1.76732	0.346822	0.718197	0.537984	1.84333	1.31282	1.71814	0.583693	0.22724
Cd8a	0.0107677	0	-0.0153991	0.0382345	-0.0234749	0	-0.030257	0.17955	0.0788787	0	-0.104111	0	0	0
Gfap	1.12005	0.547325	0.582353	1.13998	1.66917	1.59453	1.91233	1.74078	0.627186	0.660377	0.957269	0	0.383399	1.64231
Top2a	-0.0743846	-0.091981	-0.0408935	0.0620978	0	-0.135871	-0.0302902	-0.0988496	0	0	-0.444756	-0.194141	0	0
Gja1	-0.187765	-0.622589	-0.667106	-0.183092	-0.182996	-1.02497	-0.232289	0.295225	-0.635921	0	-0.171766	-0.214357	-0.391333	-0.705354
Ifng	-0.0702523	0.0145502	-0.0227776	-0.13232	-0.0201244	-0.038757	0	0.0212092	-0.0755192	0	0	-0.023232	0	-0.0954833
Ghr	0.0756127	0.0504901	-0.202161	-0.0254027	0.0230089	-0.000883014	0.101155	-0.00294144	-0.0478144	0	-0.292708	0	0	0
C4b	0.676376	1.35623	4.54711	0.731012	4.2976	2.25915	1.02351	1.29063	1.13737	0.189605	1.11956	1.31284	1.80218	1.58881
S100a9	-0.0740259	0	0.085962	-0.0402504	0.00250298	0.0883961	0.0302265	-0.0496392	0	0	0.154086	0	-0.0335832	0
Chat	0	0.22832	-0.107103	-0.0887459	-0.132928	0.0411921	-0.0710039	0.122848	0.0609458	0	-0.159851	0	0	0
Penk	0.193947	0.398158	-0.104968	0	0.0180619	0.443632	0.15504	0	0	0.00233559	0	0	0	0
Nkg7	-0.0543137	0.0029922	0.0241319	-0.022343	1.80865e-05	0.011693	0	0.0618325	0	-0.0488905	0.18268	0	0.0101419	0
Tubb3	0.393642	-0.665409	0.663603	0.303874	0.280504	0.689766	0.0372285	0.0692565	0	0	0.246251	0	0	0
Vegfa	0.265988	0.228396	-0.0933343	0.0438941	0.162452	0.151686	-0.0569883	0.0977618	-0.154645	0	-0.128325	0	0	0
Nudt1	-0.00704542	-0.0246718	0.0754918	-0.0127646	0.0320576	0.0516685	-0.056227	-0.0277685	0	-0.0832877	0	-0.0514553	0	0
Cd40	0.022219	-0.0369525	0.00394222	-0.0103033	-0.00432116	-0.057441	-0.222817	-0.21022	-0.152434	-0.00756504	-0.0308904	-0.176515	-0.0672636	-0.219394
Ntm	0.399753	-0.35609	0.101198	0.0226056	0.0319146	0	0.0834921	0.203005	0.101282	0	0.437515	0	0	0
Drd2	-0.096817	-1.61048	-0.620006	-0.364052	-0.358919	-0.370379	-0.0182008	-0.163576	0	0	-0.0351158	0	0.0227421	0
Kl	0.325469	0.500938	0.0152335	0.0811113	0.0562359	0.103804	0.0342969	-0.0225466	-0.17261	0	0.333605	0	-0.208549	0
Sox11	-0.270968	-0.973847	-0.395082	-0.139469	-0.144361	-0.671381	-0.0287878	0.112976	-0.315726	-0.378361	-0.419979	-0.0809376	0	0
Htt	-0.136239	0.0103654	0.0849863	0.0642213	0.325655	0	0.227189	0.14459	0.069939	0	0.0862694	-0.0548018	0	0
Sirt7	-0.438929	-0.484105	-0.442265	0.036358	-0.224889	-0.162532	-0.174638	-0.169123	-0.157645	-0.0911013	0	0	0	0
Slc1a2	-0.583443	0.626863	0.762088	0.776195	0.705363	0.983303	1.29111	0.996928	0.00776738	0	0.934603	0.131843	0	0
Fxn	-0.00125596	0	0	0.0448074	0.0211223	-0.0600561	-0.0340677	0.125258	0.124196	0	-0.170466	-0.035096	0	0
Cd47	-0.319476	0.546568	-0.0971782	-0.280575	0.190683	-0.00969019	0.0130633	0.0200363	0.219114	-0.0770204	-0.230741	-0.51823	-0.518508	0
Slc17a7	1.82407	0.267674	1.97613	2.70589	2.7594	2.38354	2.0814	2.2409	0.436627	0	0.234086	0	1.06325	0
Atp1a2	0.0942118	0	0.841785	0.776038	-0.226592	0.68507	0.606569	-0.904872	0.892309	1.09967	0.537462	0.3166	0.23006	0
Tcf7	0.0411054	0.0593132	0.000604945	-0.0537367	-0.0860785	-0.0969402	-0.247889	-0.188581	0	0	0.0155958	0	-0.231583	0
Opalin	-0.169014	-0.162091	0	-0.239958	-1.36397	0.000864582	0	-0.201192	-0.163308	-0.0736028	-0.00264087	0	-0.0377414	0
Nms	0.0938018	0.0511574	0	0.0381478	0.06939	0.0454957	0.00499232	0.0352969	0.136903	0	0.0676448	0	0.0910621	0
Insm1	0.0523532	-0.0562791	-0.148482	0	-0.0808704	0.0282533	0.0267505	-0.129482	-0.0531359	-0.0543495	-0.257807	0	-0.125982	0
Itgb1	0.0847688	0	0.07828	0.0816096	0.0441221	0.127707	-0.20477	0.352862	0.519041	-0.0405063	-4.08964e-05	0	-0.0344785	0
Pla2g4e	-0.328529	0.148128	0.120518	0.0635046	0.0880979	0.175253	0.0699159	0.189536	0.0186775	0.00976611	-0.13465	0	0.0643641	0
Syt11	-0.213596	-0.522747	-0.595876	-0.116359	-0.476951	-0.293806	0.0184014	0.0284601	-0.105453	-0.165129	0.178899	0	0	-0.173909
Fcrls	-0.278638	-0.177348	-0.23502	-2.14293	-0.267981	-0.340499	-0.152164	-0.172265	-0.356254	0	-0.322853	0	-1.06746	0
Insr	0.0496495	0	-0.141524	0.0605276	0.145355	-0.0181202	-0.208552	-0.107431	0.165813	0.0575578	0	0	0	0
Lyz2	0.0961356	0.192147	0.162435	0.647867	0.125067	0.243286	0.204427	0.153858	0	-0.0147274	-0.243559	0	0.36772	0
Gad1	0	0.513998	0.314215	0.380209	0.464721	0.343249	0.395661	0.519728	0	0	0.139268	0.091129	0.000219141	0.0388423
Igf1	0.116771	-0.0705428	-0.0346096	-0.156806	-0.0147036	-0.0384782	0	-0.12351	-0.128764	0	-0.335412	-0.0829742	-0.563041	-0.337693
Klrk1	0.0321692	0.0371879	0.104503	0.00853164	0.0494664	-0.0556999	0.0513434	0.106646	0.0729836	0	0.0515133	0.239568	0.108233	-0.0471095
Tigit	-0.0707203	0	-0.0950818	-0.00658287	-0.0440924	-0.0581784	-0.00775502	-0.0516868	0	0	-0.121791	0	0.0217501	0
Sox2	-0.0267817	-0.246902	-0.372697	-0.036405	-0.559805	-0.341649	-0.0278029	-0.0289696	-0.210386	-0.278452	0.10474	-0.0808445	0	0
Itga4	0.598243	0.131658	0.14599	0.102031	0.00731087	0.243353	-0.467131	-0.860354	-1.91191	0	0.195974	0	-0.276617	-0.66833
Bmp4	-0.0462991	0	0.0233277	0.0661541	0.0483324	-0.187332	-0.0427137	-0.00845557	0.0017795	0	0	0	0	0
Dpp6	-0.408732	-0.3164	-0.305805	-0.17787	-0.192477	-0.227657	-0.0384533	-0.2692	-0.0857982	-0.0969179	-0.0906331	-0.127685	0	0
B2m	0	0.772456	0.488209	0.472668	0.2063	0.196447	0.457565	0.661826	0.12621	0.418847	0.715032	0.9508	0.111463	0
Aldoc	-0.105592	-0.197208	0.839955	0.243466	-0.320097	0.0028968	-0.830992	-0.572042	0	0.233531	0.204488	0.0772792	0	-0.0419171
Mog	-0.203934	-0.0190242	-0.482824	-0.355051	-0.686951	-0.0104204	-0.146521	-0.481167	0	0	-0.236988	-0.196459	0	0
Jak1	-0.149067	-0.563309	-0.0717619	0.321886	0.0111194	0.0480215	-0.0533924	0.0585145	0	0	0	0	0.0722694	0
Ifit1	0.158861	-0.025883	-0.121993	-0.120908	-0.101618	0.340476	0.489094	0.206846	0.430833	0.567942	0.121456	0	0.172097	0.091566
Cd3e	0.0801703	0.191899	0.0834531	0.0312464	0.134326	0.135832	0.0508836	0.184535	0	0	0.0290494	0.11497	0	0
Pecam1	-0.0596984	0	0.00915441	-0.357975	0.0264457	0.0395609	0.2808	-0.00611853	0.0495079	0.105033	-0.0209454	0.0660345	0	0
Ccr7	-0.00155545	0.0405586	-0.0100664	0.0458298	-0.0169521	0.116623	-0.0227069	0.167656	0.00635932	-0.0643243	0.153766	-0.204521	0	0
Mtor	0	0.179808	0.116364	0	0.363683	0.0932197	0.162753	0.194958	0	0	0.0161479	0	0	0
Ighm	-1.00225	-0.00737317	-0.205083	-0.714897	-0.599459	-0.366984	-0.365755	-0.613286	0	0	-0.199129	0	0.180573	-0.57183
Nfic	-0.872098	0.180451	0.0414549	-0.188376	-0.0422735	0.432062	0	0.0703228	0.0260786	0	-0.0559074	-0.371214	-0.0779679	0
Gamt	-0.174869	-0.236673	-0.0798046	-0.235228	-0.633984	-0.067972	-0.0959727	-0.0286848	-0.188299	0	-0.213425	-0.00952003	0	-0.0397941
Adora2a	0	0.52914	0.758557	0.270969	0.114043	0.452869	0.276224	0.259355	0.388141	0	-0.0458478	0	0.107869	0
Cxcr2	0.0243551	0.0499237	-0.0376745	-0.110705	0.0234263	-0.0927415	-0.0617947	0.00510372	0	0.187217	0	0	0	0
Jun	-0.817645	-0.512638	-0.589282	-0.355176	-0.86681	-0.684059	-0.592396	-0.238511	-0.493145	-0.281224	0.112891	0	-0.0782513	0
Klf4	-0.024672	0.0624692	0.167131	0.178742	-0.00291255	0.185637	0.825054	0.409664	0.566367	0	0	0	0.312359	0
Trim2	1.2096	0.462544	0.375891	0.372969	0.358274	0.535487	0.358142	0.546963	0.391579	-0.0496811	0	-0.211056	0.240061	0
Klk6	-0.12548	-0.0618076	-0.0392573	-0.181273	-0.795175	-0.13819	-0.0259526	-0.0214031	0	0	-0.324738	0.16951	-0.114749	0
Sparc	2.16788	1.12406	1.08336	0	0.904961	0.651512	0.19506	0.0484816	-0.866852	-0.242342	0.756855	0.569428	-0.282313	0
Snhg11	-0.403102	-0.190019	0.364542	0.233682	-0.302414	0.480784	0.31712	0.38854	0.259683	0	1.08087	0	0.0705907	0
Ghrh	0.0466879	-0.054087	0.101754	0.0662344	0.0935483	0	-0.0129784	0.0842115	0	0	-0.398834	-0.064872	-0.272662	0
Vcan	-0.039697	-0.503486	0	0.059176	0.0076256	-0.227716	0.0376261	0.0285279	-0.0907715	-0.00479686	0	0	0.0730205	0
Rbm39	-0.0943145	-0.440472	-0.480872	-0.372443	-0.0873539	-0.390728	-0.0317528	-0.157606	-0.221256	-0.14399	-0.242472	0	-0.22113	0
Gdf15	0	0.0713349	0.0983799	0.0309364	0.00948166	0.00274957	-0.077495	-0.00722492	0	0	0.000583165	0	0.0188241	0
Cd44	0.193759	0.108606	-0.00113525	0.0968941	0.061655	0.159293	0.0496171	0.100124	-0.154886	0.0188767	0	0	-0.0651098	0
Gmfb	-0.0701943	-0.0838643	0	-0.101143	-0.0459152	-0.0560327	-0.107764	-0.142444	0	0	-0.5301	-0.201337	0	0
Klrd1	-0.00609835	0.117443	0.106661	0.0028286	0.0513259	0	0.070955	0.0875942	0	0	-0.00151154	0	0.176099	-0.177888
Cd27	-0.0235245	0.0542538	0.0506215	0.0942637	0.0205901	0.293989	0.0718946	0.221439	0.177344	0.104245	-0.232661	0	0.0894746	0
Pbx3	0.154686	-0.175091	-0.221856	-0.143846	0.0414277	0	-0.052171	-0.116666	-0.0121806	0	0	0.00203547	0	0
Apod	0.44964	0.411957	0.29618	0.145113	0.300726	-0.650638	-0.356842	-0.564791	0.548685	0.322425	0.388006	0	1.02417	0
Cfl1	-0.926774	-1.12454	-0.167518	-0.173219	-0.272186	-0.387303	-0.292081	-0.324927	-0.341389	0	-0.606291	0	-0.296669	0
Ifnar2	0.0122826	-0.00820806	0.107266	-0.137304	-0.0545171	-0.165257	-0.193937	-0.174234	0	-0.012653	0.167317	-0.0559851	-0.0646413	-0.0283183
Atm	0.365091	0.0427283	0.0992131	0.697908	0.0530395	-0.0559322	0.0335036	0.190269	-0.0547165	0	-0.1246	0	0.230874	0
Gapdh	-0.220323	-0.394143	-0.244511	-0.344447	-0.108872	0.0153456	-0.116258	-0.0710605	-0.216477	0	0.0066649	0	-0.065625	0
Cdk1	-0.103352	0	-0.118183	-0.0222274	-0.0238564	-0.0658126	-0.0961725	-0.0624957	0	-0.073948	-0.211198	0	0	0
Mmp12	-0.0690076	0.0155492	0.0285851	-0.0597314	-0.0121583	-0.172094	-0.0428333	0.0207146	0	0.0149863	0.227868	0.0441577	-0.172093	0
Spock2	1.10159	0.276306	0.14617	0.647269	0.581042	0.385473	-1.29428	-0.63309	0.0125307	0.26208	0.00211822	0	0.204539	0
Son	-0.258339	-0.134095	-0.813209	-0.155689	0.150981	-0.0244098	-0.177972	-0.970293	0	-0.425676	0	0	0	0
Gzmk	-0.00188273	0	-0.110132	-0.0808275	-0.0199803	-0.0915699	-0.111073	-0.0135376	-0.180446	0	-0.123282	0	-0.24947	0.827329
Uba52	-0.105838	-0.0346407	-0.00710339	-0.000343423	0	0.113652	-0.0118457	0	0	0	-0.0374827	0	0	0
Mfap4	-0.0699314	-0.119849	-0.050976	0.0326958	-0.012048	-0.00262503	-0.0070927	0.000513445	-0.803533	0	-0.165126	0	-0.849183	-0.251691
Stat3	0.159248	0.499085	0.652803	0.184087	-0.142158	0.31846	0.471784	0.373597	0.0868142	0.179009	0.249505	0	0	0
Nfkb1	-0.0183768	-0.00457985	0.0446955	-0.0597641	0.0445608	0.00869331	-0.195437	-0.0910099	0.0224479	0	0.103832	0.0637411	-0.09091	0
Ppargc1a	0.474246	0.391822	-0.181759	-0.191685	0.0715926	-0.0295411	0.0891543	0.0815929	0.199931	0.0782142	0.0362187	0	0	0.0128477
Lmna	-0.300996	0	0.0599347	0.0729251	0	0.0112966	-0.049516	-0.20645	0	0	-0.195056	0	0	0
Tpt1	-0.560256	-0.628012	-0.381868	-0.611862	-0.388183	-0.575393	-0.614882	-0.49018	-0.294347	-0.10468	0	-0.175958	-0.428487	0
Map1lc3a	-1.0556	-0.432427	-0.507686	-0.99832	-0.764298	-0.737945	-0.685884	-0.558385	-0.097407	0	-0.343189	0	-0.0766697	0
Lsamp	-0.0418997	-0.0407609	-0.411331	-0.109968	-0.212187	0.0184857	0.0311133	0.165747	0	-0.117236	0.169616	0	0	0
Sulf2	-0.408499	-0.360038	-0.2635	-0.111569	0.523837	0.223239	-0.0578631	-0.230092	1.07799	0	0.0374659	0	0	-0.447132
Surf1	-0.0864765	0.0769586	0.0813131	-0.104862	0.108217	-0.00920258	0.0739858	0.049239	0.0158097	0	0.0385368	-0.15076	0	0
Dlx1	-0.0872397	0.146355	0.0258721	-0.0429766	0.00831557	0.134108	0.0402891	-0.0771961	0	0	0.206811	0	0	0
Dlx6os1	-0.108624	0	-0.0996844	-0.0346007	-0.39296	-0.0626784	-0.08692	-0.0225172	-0.031842	0	0	0	-0.0261251	-0.315235
Reln	-0.359557	-0.485603	-0.253659	-0.0559085	-0.0771204	-0.142916	-0.100615	-0.134272	-0.220685	0	0.074424	0	0	0
Myc	-0.409324	-0.188061	-0.00200538	0.274207	-0.112386	-0.248519	-0.0395981	-0.127346	0	0	-0.0517248	0.026227	0.0415386	0
Fcgr3	0.166738	0.0391253	0.153003	0.48612	0.123381	0.0735904	0.185836	0.22238	0.046939	0	-0.130835	0.0870491	0	0
Apold1	-0.00139677	0.0238554	0.160469	0.225825	0.137479	0.145271	0.380496	0.283714	0.285103	0	-0.191289	0	0.440156	0
Tnf	-0.0715359	0.0579971	0.0105716	0.133988	0.0273743	0.0165205	0.0977724	0.0315676	0	0.00255184	-0.0505866	0	0.389092	0
Ms4a1	-0.0637822	0.0303397	-0.0933663	-0.167109	0	-0.0385618	-0.0272908	0.0814677	0	0	-0.0249033	-0.0368951	0	0.36394
H2-D1	0.0119959	0.102867	0.193737	0.176917	-0.181039	0.117364	0	0.319816	0	0.115619	0.489417	0.0378049	0	0
H2-K1	0.437556	0.102808	0.322099	0.740925	0.106471	0.366985	1.53898	1.08181	1.26685	1.22238	0.541121	0.146805	0.151175	0
Apoe	0.408054	0.876715	-0.0561987	0.108179	0.749442	0.698934	0.404326	0.476869	0.0457045	0.21405	-0.133743	0	0	0
Neat1	0.210069	0.282617	1.16369	0.650346	1.24866	0.534739	0.280899	0.299401	0	0.210963	0	-0.46711	0.11991	0
Prox1	0.0628442	0.0159286	-0.00641471	-0.0416907	-0.502384	0.163532	0.0849398	0.103065	0	0	-0.236122	0.0202698	-0.0120752	0
AC149090.1	-0.0630433	0.429688	0.614109	0.399546	0.142021	0.0223221	0.413273	0.0282394	0.0779658	0	0.282334	0.428439	0.0700098	0
Ptprc	0.00618615	0.0364611	0.0778588	0	0.038582	0.075916	0.0458242	-0.0642543	0	-0.000416624	0.0976241	0	-0.197418	-0.000444466
Tac1	-0.0618947	0.127074	0.117963	0.0275422	-0.0605337	-5.5552e-06	0.0450755	0.0654512	0	0	0	0	0	0
Stat1	0.0313687	0.0522585	-0.12045	0.0393096	-0.0176049	0.0719874	-0.236128	0.00377751	-0.224524	-0.285035	0.302945	0	0	0
Ly6c2	-0.0693041	0.0293658	-0.00342186	-0.064654	-0.0727371	-0.186455	-0.132604	-0.0884322	0	0	-0.270735	0	0	0
Agrp	0.0863172	0.0742647	0.0747602	0.111294	0.0157873	0.0315102	0	-0.0793675	0	0	0	0	0.14736	-0.0579928
Ighd	-0.0182788	-0.0190365	0.0386487	0.183665	0	0.176158	0.0115469	-0.029358	0.0412296	0	0.0650535	0	0	-0.548303
Il6	0	0.00985361	-0.0299314	0.0412337	0.022503	0.0283297	-0.0688345	-0.0360072	0	0	0.117738	-0.077967	0	0
Prom1	-0.064546	-0.0314758	-0.0979011	-0.107994	-0.0712457	-0.277796	-0.685187	-0.466367	0	-0.195982	-0.226139	0	-0.666601	0
Trac	-0.0889466	0.00959814	-0.245675	-0.0512524	-0.154108	-0.00665023	-0.0870673	-0.228223	-0.803927	0	-0.215862	-0.054503	-0.0858581	0
Gstm1	0.0900527	0.0909363	0.26156	0.0195113	0.872189	0.0226782	0.0743278	-0.00747187	0.0573654	0.698057	-0.200771	0	0.00178628	0
Fgf2	0.0110516	-0.0105807	0.0253544	0.0286534	-0.032803	-0.0240224	-0.00970549	-0.06588	0	0.0528231	-0.0929326	-0.127962	0	0
Fgfr3	0.423788	0.372944	0.952748	0.229285	0.373016	0.798062	0.683383	0.598108	0.799301	0.174065	0	0.10406	0.360401	0
Ptprz1	0.294526	0.121255	0.360046	-0.127653	0.0301599	-0.18218	0.433911	0.433112	0.0598501	-0.0230984	-0.663343	-0.199019	-0.117666	0
Kcnj8	0.0509464	0	-0.0341667	-0.0230447	0.00679455	-0.0385791	0.0793915	0.660735	-0.0945867	0	-0.0134278	0	0	0
Rarres2	-0.226139	-0.0541267	-0.208649	-0.104405	-0.098451	-0.133157	0.0402706	-0.206179	-0.119166	-1.19541	0	0	0	0
Mat2a	-0.030092	0.116714	0.24845	-0.0695639	0.533087	0.247004	-0.00734857	-0.0703424	0	0	0.00697542	0	0	0
Cd19	-0.102797	-0.121858	-0.0148883	-0.134074	-0.027696	-0.0180116	-0.066468	-0.0376874	0	0.0573521	-0.159366	0	-0.16691	0
Lat	-0.041108	0	-0.138801	-0.0405076	-0.0469887	-0.0823174	0.0245087	-0.0163099	0.0279956	0.00584651	-0.165363	0	0	0
Ccdc153	-0.0809775	-0.0828968	-0.119618	-0.114058	0.0539644	-0.130486	-0.055539	0.0180491	0	0	-0.476233	-0.719928	0	0
Cxcr6	-0.0554694	0	-0.0103142	0	0.0545241	0.108904	-0.00332325	-0.013806	0.0697494	0	-0.00313118	0	0	0
Drd1	0.33949	0.346312	-0.175638	-0.0643809	-0.356367	0.357335	0	-0.0241544	0	0	0.11739	0	-0.190654	0
Mboat2	0.176191	0.0489577	-0.0688411	0.18604	0.226076	0.0693252	0.398656	0.262439	0.179229	-0.185339	-0.121573	0	0	0
Rims2	-0.341942	-0.404343	-0.136039	-0.132885	-0.111268	-0.250747	-0.0571966	0.0367677	0	0	-0.588683	-0.193845	-0.0239126	0
Il7r	-0.0815771	0	0.0118364	-0.388595	0.0262364	-0.174891	-0.0595309	0.000172441	0	0	0.0858576	0	0.188453	0.168772
Rsph3a	0	-0.0182713	0.00951876	0.0249226	0.0799194	-0.0231592	-0.0111879	0.0290559	-0.00816647	0	0	-0.107563	0	0
Cdkn1a	0.0560164	0.135758	0.237319	0.120418	0.336795	0.265529	0	0.272463	0.590401	0	-0.0811251	0.123481	0.0318577	0
Sod2	0	0	-0.243992	-0.201461	-0.363823	-0.1064	-0.278646	-0.233899	-0.139914	-0.144408	0.0290391	-0.110261	0	0
Gal	-0.0336506	0.0363817	-0.0506597	0	-0.0504425	0.021547	-0.0022187	0	0	0.0960463	0	-0.0133096	0.0480654	0
Aqp4	0.0316331	0.141396	-0.500304	-0.197203	-0.12414	0.486795	-0.242294	-0.355658	-0.502347	-0.988211	-0.50759	-0.144581	-0.577435	0
