## Supplementary Table 12 for "Spatiotemporal transcriptomic profiling and modeling of mouse brain at single-cell resolution reveals cell proximity effects of aging and rejuvenation"

### Sheet: Main (SpaGE imputed)
Figure panel	Dataset	Comparison	Cell type	Difference in median predicted age (months)	Statistical test	P-value (predicted ages for cells)	P-value (median predicted age for mouse)
2d	External MERFISH dataset (140 genes)	Old vs Middle-Aged	Neuron-Excitatory	17.2	Two-sided Mann-Whitney U-test	<1e-20	0.33
2d	External MERFISH dataset (140 genes)	Old vs Young	Neuron-Excitatory	15.8	Two-sided Mann-Whitney U-test	<1e-20	0.33
2d	External MERFISH dataset (140 genes)	Middle-Aged vs Young	Neuron-Excitatory	-1.4	Two-sided Mann-Whitney U-test	<1e-20	0.67
2d	External MERFISH dataset (140 genes)	Old vs Middle-Aged	Neuron-MSN	10.9	Two-sided Mann-Whitney U-test	<1e-20	0.33
2d	External MERFISH dataset (140 genes)	Old vs Young	Neuron-MSN	9.41	Two-sided Mann-Whitney U-test	<1e-20	0.33
2d	External MERFISH dataset (140 genes)	Middle-Aged vs Young	Neuron-MSN	-1.49	Two-sided Mann-Whitney U-test	1e-09	0.67
2d	External MERFISH dataset (140 genes)	Old vs Middle-Aged	Astrocyte	13.6	Two-sided Mann-Whitney U-test	<1e-20	0.33
2d	External MERFISH dataset (140 genes)	Old vs Young	Astrocyte	26.1	Two-sided Mann-Whitney U-test	<1e-20	0.33
2d	External MERFISH dataset (140 genes)	Middle-Aged vs Young	Astrocyte	12.5	Two-sided Mann-Whitney U-test	<1e-20	0.33
2d	External MERFISH dataset (140 genes)	Old vs Middle-Aged	Microglia	6.36	Two-sided Mann-Whitney U-test	<1e-20	0.33
2d	External MERFISH dataset (140 genes)	Old vs Young	Microglia	11.4	Two-sided Mann-Whitney U-test	<1e-20	0.33
2d	External MERFISH dataset (140 genes)	Middle-Aged vs Young	Microglia	5.02	Two-sided Mann-Whitney U-test	<1e-20	0.67
2d	External MERFISH dataset (140 genes)	Old vs Middle-Aged	Oligodendrocyte	12	Two-sided Mann-Whitney U-test	<1e-20	0.33
2d	External MERFISH dataset (140 genes)	Old vs Young	Oligodendrocyte	15.1	Two-sided Mann-Whitney U-test	<1e-20	0.33
2d	External MERFISH dataset (140 genes)	Middle-Aged vs Young	Oligodendrocyte	3.1	Two-sided Mann-Whitney U-test	<1e-20	0.33
2d	External MERFISH dataset (140 genes)	Old vs Middle-Aged	OPC	11.8	Two-sided Mann-Whitney U-test	<1e-20	0.33
2d	External MERFISH dataset (140 genes)	Old vs Young	OPC	23.7	Two-sided Mann-Whitney U-test	<1e-20	0.33
2d	External MERFISH dataset (140 genes)	Middle-Aged vs Young	OPC	11.9	Two-sided Mann-Whitney U-test	<1e-20	0.33
2d	External MERFISH dataset (140 genes)	Old vs Middle-Aged	Endothelial	16.8	Two-sided Mann-Whitney U-test	<1e-20	0.33
2d	External MERFISH dataset (140 genes)	Old vs Young	Endothelial	23.7	Two-sided Mann-Whitney U-test	<1e-20	0.33
2d	External MERFISH dataset (140 genes)	Middle-Aged vs Young	Endothelial	6.85	Two-sided Mann-Whitney U-test	<1e-20	0.33
2d	External MERFISH dataset (140 genes)	Old vs Middle-Aged	Pericyte	13.1	Two-sided Mann-Whitney U-test	<1e-20	0.33
2d	External MERFISH dataset (140 genes)	Old vs Young	Pericyte	15	Two-sided Mann-Whitney U-test	<1e-20	0.33
2d	External MERFISH dataset (140 genes)	Middle-Aged vs Young	Pericyte	1.86	Two-sided Mann-Whitney U-test	0.00024	0.67
2d	External MERFISH dataset (140 genes)	Old vs Middle-Aged	VSMC	3.94	Two-sided Mann-Whitney U-test	8.5e-12	0.33
2d	External MERFISH dataset (140 genes)	Old vs Young	VSMC	8.92	Two-sided Mann-Whitney U-test	<1e-20	0.33
2d	External MERFISH dataset (140 genes)	Middle-Aged vs Young	VSMC	4.97	Two-sided Mann-Whitney U-test	8.8e-20	0.33
2d	External MERFISH dataset (140 genes)	Old vs Middle-Aged	Ependymal	12	Two-sided Mann-Whitney U-test	<1e-20	0.33
2d	External MERFISH dataset (140 genes)	Old vs Young	Ependymal	27.8	Two-sided Mann-Whitney U-test	<1e-20	0.33
2d	External MERFISH dataset (140 genes)	Middle-Aged vs Young	Ependymal	15.8	Two-sided Mann-Whitney U-test	<1e-20	0.33
2d	External MERFISH dataset (140 genes)	Old vs Middle-Aged	Neuroblast	20.3	Two-sided Mann-Whitney U-test	2.7e-12	0.33
2d	External MERFISH dataset (140 genes)	Old vs Young	Neuroblast	25.6	Two-sided Mann-Whitney U-test	<1e-20	0.33
2d	External MERFISH dataset (140 genes)	Middle-Aged vs Young	Neuroblast	5.29	Two-sided Mann-Whitney U-test	0.023	1
2d	External MERFISH dataset (140 genes)	Old vs Middle-Aged	NSC	8.53	Two-sided Mann-Whitney U-test	1.7e-05	1
2d	External MERFISH dataset (140 genes)	Old vs Young	NSC	14.3	Two-sided Mann-Whitney U-test	<1e-20	0.33
2d	External MERFISH dataset (140 genes)	Middle-Aged vs Young	NSC	5.8	Two-sided Mann-Whitney U-test	0.0047	0.33
2d	External MERFISH dataset (140 genes)	Old vs Middle-Aged	Macrophage	13.4	Two-sided Mann-Whitney U-test	<1e-20	0.33
2d	External MERFISH dataset (140 genes)	Old vs Young	Macrophage	17.9	Two-sided Mann-Whitney U-test	<1e-20	0.33
2d	External MERFISH dataset (140 genes)	Middle-Aged vs Young	Macrophage	4.46	Two-sided Mann-Whitney U-test	1.9e-05	0.67
2d	External MERFISH dataset (140 genes)	Old vs Middle-Aged	T cell	7.49	Two-sided Mann-Whitney U-test	0.0056	0.33
2d	External MERFISH dataset (140 genes)	Old vs Young	T cell	16.3	Two-sided Mann-Whitney U-test	5.7e-14	0.33
2d	External MERFISH dataset (140 genes)	Middle-Aged vs Young	T cell	8.85	Two-sided Mann-Whitney U-test	0.00039	0.33
2e	Sagittal Section Aging MERFISH dataset	Old vs Young	Neuron-Excitatory	10.9	Two-sided Mann-Whitney U-test	<1e-20	0.1
2e	Sagittal Section Aging MERFISH dataset	Old vs Young	Neuron-MSN	15.3	Two-sided Mann-Whitney U-test	<1e-20	0.1
2e	Sagittal Section Aging MERFISH dataset	Old vs Young	Astrocyte	11.1	Two-sided Mann-Whitney U-test	<1e-20	0.1
2e	Sagittal Section Aging MERFISH dataset	Old vs Young	Microglia	16.5	Two-sided Mann-Whitney U-test	<1e-20	0.1
2e	Sagittal Section Aging MERFISH dataset	Old vs Young	Oligodendrocyte	12	Two-sided Mann-Whitney U-test	<1e-20	0.1
2e	Sagittal Section Aging MERFISH dataset	Old vs Young	OPC	11.7	Two-sided Mann-Whitney U-test	<1e-20	0.1
2e	Sagittal Section Aging MERFISH dataset	Old vs Young	Endothelial	13.9	Two-sided Mann-Whitney U-test	<1e-20	0.1
2e	Sagittal Section Aging MERFISH dataset	Old vs Young	Pericyte	12.4	Two-sided Mann-Whitney U-test	<1e-20	0.1
2e	Sagittal Section Aging MERFISH dataset	Old vs Young	VSMC	11.3	Two-sided Mann-Whitney U-test	<1e-20	0.1
2e	Sagittal Section Aging MERFISH dataset	Old vs Young	Ependymal	12.2	Two-sided Mann-Whitney U-test	<1e-20	0.1
2e	Sagittal Section Aging MERFISH dataset	Old vs Young	Neuroblast	14.4	Two-sided Mann-Whitney U-test	<1e-20	0.2
2e	Sagittal Section Aging MERFISH dataset	Old vs Young	NSC	13.4	Two-sided Mann-Whitney U-test	<1e-20	0.1
2e	Sagittal Section Aging MERFISH dataset	Old vs Young	Macrophage	9.96	Two-sided Mann-Whitney U-test	<1e-20	0.1
2e	Sagittal Section Aging MERFISH dataset	Old vs Young	T cell	7.09	Two-sided Mann-Whitney U-test	<1e-20	0.2
3d	Exercise MERFISH dataset	Old Exercise vs Old Sedentary	Endothelial	-4.91	Two-sided Mann-Whitney U-test	<1e-20	0.057
3d	Exercise MERFISH dataset	Old Exercise vs Young Sedentary	Endothelial	1.95	Two-sided Mann-Whitney U-test	<1e-20	0.34
3d	Exercise MERFISH dataset	Old Sedentary vs Young Sedentary	Endothelial	6.87	Two-sided Mann-Whitney U-test	<1e-20	0.029
3d	Exercise MERFISH dataset	Old Exercise vs Old Sedentary	Pericyte	-3.4	Two-sided Mann-Whitney U-test	<1e-20	0.34
3d	Exercise MERFISH dataset	Old Exercise vs Young Sedentary	Pericyte	3.4	Two-sided Mann-Whitney U-test	<1e-20	0.029
3d	Exercise MERFISH dataset	Old Sedentary vs Young Sedentary	Pericyte	6.8	Two-sided Mann-Whitney U-test	<1e-20	0.029
3d	Exercise MERFISH dataset	Old Exercise vs Old Sedentary	VSMC	-4.65	Two-sided Mann-Whitney U-test	<1e-20	0.11
3d	Exercise MERFISH dataset	Old Exercise vs Young Sedentary	VSMC	1.51	Two-sided Mann-Whitney U-test	<1e-20	0.69
3d	Exercise MERFISH dataset	Old Sedentary vs Young Sedentary	VSMC	6.16	Two-sided Mann-Whitney U-test	<1e-20	0.057
3e	Partial Reprogramming MERFISH dataset	Old OSKM vs Old Control	Ependymal	-0.49	Two-sided Mann-Whitney U-test	1.9e-16	0.89
3e	Partial Reprogramming MERFISH dataset	Old OSKM vs Young Control	Ependymal	11.8	Two-sided Mann-Whitney U-test	<1e-20	0.029
3e	Partial Reprogramming MERFISH dataset	Old Control vs Young Control	Ependymal	12.3	Two-sided Mann-Whitney U-test	<1e-20	0.029
3e	Partial Reprogramming MERFISH dataset	Old OSKM vs Old Control	Neuroblast	-2.81	Two-sided Mann-Whitney U-test	0.00026	1
3e	Partial Reprogramming MERFISH dataset	Old OSKM vs Young Control	Neuroblast	11.4	Two-sided Mann-Whitney U-test	<1e-20	0.029
3e	Partial Reprogramming MERFISH dataset	Old Control vs Young Control	Neuroblast	14.2	Two-sided Mann-Whitney U-test	<1e-20	0.029
3e	Partial Reprogramming MERFISH dataset	Old OSKM vs Old Control	NSC	-2.72	Two-sided Mann-Whitney U-test	2.6e-06	0.69
3e	Partial Reprogramming MERFISH dataset	Old OSKM vs Young Control	NSC	7.87	Two-sided Mann-Whitney U-test	<1e-20	0.029
3e	Partial Reprogramming MERFISH dataset	Old Control vs Young Control	NSC	10.6	Two-sided Mann-Whitney U-test	<1e-20	0.057
ED 6a	MERFISH (Allen et al., 2023)	Old vs Juvenile	Neuron-Excitatory	-0.211	Two-sided Mann-Whitney U-test	<1e-20	0.83
ED 6a	MERFISH (Allen et al., 2023)	Old vs Young	Neuron-Excitatory	0.198	Two-sided Mann-Whitney U-test	<1e-20	0.37
ED 6a	MERFISH (Allen et al., 2023)	Young vs Juvenile	Neuron-Excitatory	-0.409	Two-sided Mann-Whitney U-test	<1e-20	0.2
ED 6a	MERFISH (Allen et al., 2023)	Old vs Juvenile	Neuron-MSN	0.845	Two-sided Mann-Whitney U-test	<1e-20	0.012
ED 6a	MERFISH (Allen et al., 2023)	Old vs Young	Neuron-MSN	1.14	Two-sided Mann-Whitney U-test	<1e-20	2e-05
ED 6a	MERFISH (Allen et al., 2023)	Young vs Juvenile	Neuron-MSN	-0.293	Two-sided Mann-Whitney U-test	<1e-20	0.51
ED 6a	MERFISH (Allen et al., 2023)	Old vs Juvenile	Astrocyte	8.97	Two-sided Mann-Whitney U-test	<1e-20	8.2e-05
ED 6a	MERFISH (Allen et al., 2023)	Old vs Young	Astrocyte	4.52	Two-sided Mann-Whitney U-test	<1e-20	0.037
ED 6a	MERFISH (Allen et al., 2023)	Young vs Juvenile	Astrocyte	4.45	Two-sided Mann-Whitney U-test	<1e-20	4.6e-05
ED 6a	MERFISH (Allen et al., 2023)	Old vs Juvenile	Microglia	2.01	Two-sided Mann-Whitney U-test	<1e-20	0.00011
ED 6a	MERFISH (Allen et al., 2023)	Old vs Young	Microglia	0.132	Two-sided Mann-Whitney U-test	5.5e-08	0.46
ED 6a	MERFISH (Allen et al., 2023)	Young vs Juvenile	Microglia	1.87	Two-sided Mann-Whitney U-test	<1e-20	0.0014
ED 6a	MERFISH (Allen et al., 2023)	Old vs Juvenile	Oligodendrocyte	5.29	Two-sided Mann-Whitney U-test	<1e-20	6.3e-05
ED 6a	MERFISH (Allen et al., 2023)	Old vs Young	Oligodendrocyte	3.22	Two-sided Mann-Whitney U-test	<1e-20	0.00012
ED 6a	MERFISH (Allen et al., 2023)	Young vs Juvenile	Oligodendrocyte	2.07	Two-sided Mann-Whitney U-test	<1e-20	4.6e-05
ED 6a	MERFISH (Allen et al., 2023)	Old vs Juvenile	OPC	2.19	Two-sided Mann-Whitney U-test	<1e-20	6.3e-05
ED 6a	MERFISH (Allen et al., 2023)	Old vs Young	OPC	0.388	Two-sided Mann-Whitney U-test	<1e-20	0.3
ED 6a	MERFISH (Allen et al., 2023)	Young vs Juvenile	OPC	1.8	Two-sided Mann-Whitney U-test	<1e-20	0.0044
ED 6a	MERFISH (Allen et al., 2023)	Old vs Juvenile	Endothelial	3.8	Two-sided Mann-Whitney U-test	<1e-20	6.3e-05
ED 6a	MERFISH (Allen et al., 2023)	Old vs Young	Endothelial	2.39	Two-sided Mann-Whitney U-test	<1e-20	0.013
ED 6a	MERFISH (Allen et al., 2023)	Young vs Juvenile	Endothelial	1.41	Two-sided Mann-Whitney U-test	<1e-20	4.6e-05
ED 6a	MERFISH (Allen et al., 2023)	Old vs Juvenile	Pericyte	4.21	Two-sided Mann-Whitney U-test	<1e-20	0.00011
ED 6a	MERFISH (Allen et al., 2023)	Old vs Young	Pericyte	2.11	Two-sided Mann-Whitney U-test	<1e-20	0.013
ED 6a	MERFISH (Allen et al., 2023)	Young vs Juvenile	Pericyte	2.1	Two-sided Mann-Whitney U-test	<1e-20	0.0085
ED 6a	MERFISH (Allen et al., 2023)	Old vs Juvenile	Macrophage	2.01	Two-sided Mann-Whitney U-test	<1e-20	0.007
ED 6a	MERFISH (Allen et al., 2023)	Old vs Young	Macrophage	-0.351	Two-sided Mann-Whitney U-test	0.19	0.8
ED 6a	MERFISH (Allen et al., 2023)	Young vs Juvenile	Macrophage	2.36	Two-sided Mann-Whitney U-test	<1e-20	0.016
ED 6a	MERFISH (Allen et al., 2023)	Old vs Juvenile	T cell	2.85	Two-sided Mann-Whitney U-test	9.4e-20	6.3e-05
ED 6a	MERFISH (Allen et al., 2023)	Old vs Young	T cell	2.05	Two-sided Mann-Whitney U-test	2.6e-10	0.00012
ED 6a	MERFISH (Allen et al., 2023)	Young vs Juvenile	T cell	0.807	Two-sided Mann-Whitney U-test	0.058	0.9
ED 6b	Single-nuclei RNAseq (Allen et al., 2023)	Old vs Juvenile	Neuron-Excitatory	1.22	Two-sided Mann-Whitney U-test	2e-15	0.33
ED 6b	Single-nuclei RNAseq (Allen et al., 2023)	Old vs Juvenile	Neuron-MSN	1.34	Two-sided Mann-Whitney U-test	<1e-20	0.33
ED 6b	Single-nuclei RNAseq (Allen et al., 2023)	Old vs Juvenile	Astrocyte	2.61	Two-sided Mann-Whitney U-test	<1e-20	0.33
ED 6b	Single-nuclei RNAseq (Allen et al., 2023)	Old vs Juvenile	Microglia	5.5	Two-sided Mann-Whitney U-test	<1e-20	0.33
ED 6b	Single-nuclei RNAseq (Allen et al., 2023)	Old vs Juvenile	Oligodendrocyte	8.85	Two-sided Mann-Whitney U-test	<1e-20	0.33
ED 6b	Single-nuclei RNAseq (Allen et al., 2023)	Old vs Juvenile	OPC	4.71	Two-sided Mann-Whitney U-test	<1e-20	0.33
ED 6b	Single-nuclei RNAseq (Allen et al., 2023)	Old vs Juvenile	Endothelial	7.43	Two-sided Mann-Whitney U-test	<1e-20	0.33
ED 6b	Single-nuclei RNAseq (Allen et al., 2023)	Old vs Juvenile	Pericyte	5.63	Two-sided Mann-Whitney U-test	<1e-20	0.33
ED 6b	Single-nuclei RNAseq (Allen et al., 2023)	Old vs Juvenile	Macrophage	8.25	Two-sided Mann-Whitney U-test	<1e-20	0.33
ED 6b	Single-nuclei RNAseq (Allen et al., 2023)	Old vs Juvenile	T cell	0.143	Two-sided Mann-Whitney U-test	0.26	1
ED 6e	Single-cell RNAseq (Ximerakis et al., 2019)	Old vs Young	Astrocyte	1.39	Two-sided Mann-Whitney U-test	<1e-20	0.007
ED 6e	Single-cell RNAseq (Ximerakis et al., 2019)	Old vs Young	Microglia	2.04	Two-sided Mann-Whitney U-test	<1e-20	0.0019
ED 6e	Single-cell RNAseq (Ximerakis et al., 2019)	Old vs Young	Oligodendrocyte	3.84	Two-sided Mann-Whitney U-test	<1e-20	0.0019
ED 6e	Single-cell RNAseq (Ximerakis et al., 2019)	Old vs Young	OPC	1.92	Two-sided Mann-Whitney U-test	<1e-20	0.01
ED 6e	Single-cell RNAseq (Ximerakis et al., 2019)	Old vs Young	Ependymal	4.45	Two-sided Mann-Whitney U-test	<1e-20	0.00062
ED 6e	Single-cell RNAseq (Ximerakis et al., 2019)	Old vs Young	Neuroblast	1.2	Two-sided Mann-Whitney U-test	<1e-20	0.14
ED 6e	Single-cell RNAseq (Ximerakis et al., 2019)	Old vs Young	NSC	1.47	Two-sided Mann-Whitney U-test	<1e-20	0.028
ED 6e	Single-cell RNAseq (Ximerakis et al., 2019)	Old vs Young	Macrophage	0.859	Two-sided Mann-Whitney U-test	<1e-20	0.015
ED 8a	LPS MERFISH (Allen et al., 2023)	LPS vs Control	Astrocyte	3.68	Two-sided Mann-Whitney U-test	<1e-20	0.03
ED 8a	LPS MERFISH (Allen et al., 2023)	LPS vs Control	Microglia	2.47	Two-sided Mann-Whitney U-test	<1e-20	2e-05
ED 8a	LPS MERFISH (Allen et al., 2023)	LPS vs Control	Oligodendrocyte	3.51	Two-sided Mann-Whitney U-test	<1e-20	0.0018
ED 8a	LPS MERFISH (Allen et al., 2023)	LPS vs Control	OPC	4.56	Two-sided Mann-Whitney U-test	<1e-20	9.8e-06
ED 8c	Alzheimers' Disease STARmap (Zeng et al., 2023)	Alzheimer's Disease vs Control	Microglia	7.45	Two-sided Mann-Whitney U-test	<1e-20	0.33
ED 8c	Alzheimers' Disease STARmap (Zeng et al., 2023)	Alzheimer's Disease vs Control	OPC	3.87	Two-sided Mann-Whitney U-test	4.1e-14	0.33
ED 8c	Alzheimers' Disease STARmap (Zeng et al., 2023)	Alzheimer's Disease vs Control	Endothelial	6.93	Two-sided Mann-Whitney U-test	<1e-20	0.33
ED 8c	Alzheimers' Disease STARmap (Zeng et al., 2023)	Alzheimer's Disease vs Control	VSMC	2.96	Two-sided Mann-Whitney U-test	3e-16	0.33

### Sheet: Mean imputed
Figure panel	Dataset	Comparison	Cell type	Difference in median predicted age (months)	Statistical test	P-value (predicted ages for cells)	P-value (median predicted age for mouse)
NA	MERFISH (Allen et al., 2023)	Old vs Juvenile	Neuron-Excitatory	-0.201	Two-sided Mann-Whitney U-test	<1e-20	0.69
NA	MERFISH (Allen et al., 2023)	Old vs Young	Neuron-Excitatory	-0.403	Two-sided Mann-Whitney U-test	<1e-20	0.34
NA	MERFISH (Allen et al., 2023)	Young vs Juvenile	Neuron-Excitatory	0.202	Two-sided Mann-Whitney U-test	<1e-20	0.76
NA	MERFISH (Allen et al., 2023)	Old vs Juvenile	Neuron-MSN	0.865	Two-sided Mann-Whitney U-test	<1e-20	0.017
NA	MERFISH (Allen et al., 2023)	Old vs Young	Neuron-MSN	1.14	Two-sided Mann-Whitney U-test	<1e-20	9.8e-06
NA	MERFISH (Allen et al., 2023)	Young vs Juvenile	Neuron-MSN	-0.277	Two-sided Mann-Whitney U-test	<1e-20	0.41
NA	MERFISH (Allen et al., 2023)	Old vs Juvenile	Astrocyte	8.63	Two-sided Mann-Whitney U-test	<1e-20	6.3e-05
NA	MERFISH (Allen et al., 2023)	Old vs Young	Astrocyte	4.55	Two-sided Mann-Whitney U-test	<1e-20	0.0045
NA	MERFISH (Allen et al., 2023)	Young vs Juvenile	Astrocyte	4.09	Two-sided Mann-Whitney U-test	<1e-20	0.00018
NA	MERFISH (Allen et al., 2023)	Old vs Juvenile	Microglia	1.13	Two-sided Mann-Whitney U-test	<1e-20	0.0017
NA	MERFISH (Allen et al., 2023)	Old vs Young	Microglia	-0.159	Two-sided Mann-Whitney U-test	3.7e-05	0.97
NA	MERFISH (Allen et al., 2023)	Young vs Juvenile	Microglia	1.29	Two-sided Mann-Whitney U-test	<1e-20	0.027
NA	MERFISH (Allen et al., 2023)	Old vs Juvenile	Oligodendrocyte	7.03	Two-sided Mann-Whitney U-test	<1e-20	6.3e-05
NA	MERFISH (Allen et al., 2023)	Old vs Young	Oligodendrocyte	4.42	Two-sided Mann-Whitney U-test	<1e-20	9.8e-06
NA	MERFISH (Allen et al., 2023)	Young vs Juvenile	Oligodendrocyte	2.62	Two-sided Mann-Whitney U-test	<1e-20	4.6e-05
NA	MERFISH (Allen et al., 2023)	Old vs Juvenile	OPC	2.07	Two-sided Mann-Whitney U-test	<1e-20	6.3e-05
NA	MERFISH (Allen et al., 2023)	Old vs Young	OPC	0.846	Two-sided Mann-Whitney U-test	<1e-20	0.076
NA	MERFISH (Allen et al., 2023)	Young vs Juvenile	OPC	1.23	Two-sided Mann-Whitney U-test	<1e-20	0.068
NA	MERFISH (Allen et al., 2023)	Old vs Juvenile	Endothelial	2.51	Two-sided Mann-Whitney U-test	<1e-20	6.3e-05
NA	MERFISH (Allen et al., 2023)	Old vs Young	Endothelial	1.76	Two-sided Mann-Whitney U-test	<1e-20	0.0045
NA	MERFISH (Allen et al., 2023)	Young vs Juvenile	Endothelial	0.75	Two-sided Mann-Whitney U-test	<1e-20	0.00087
NA	MERFISH (Allen et al., 2023)	Old vs Juvenile	Pericyte	3.94	Two-sided Mann-Whitney U-test	<1e-20	0.00022
NA	MERFISH (Allen et al., 2023)	Old vs Young	Pericyte	2.44	Two-sided Mann-Whitney U-test	<1e-20	0.0077
NA	MERFISH (Allen et al., 2023)	Young vs Juvenile	Pericyte	1.5	Two-sided Mann-Whitney U-test	<1e-20	0.027
NA	MERFISH (Allen et al., 2023)	Old vs Juvenile	Macrophage	1.08	Two-sided Mann-Whitney U-test	<1e-20	0.017
NA	MERFISH (Allen et al., 2023)	Old vs Young	Macrophage	-0.549	Two-sided Mann-Whitney U-test	1.3e-05	0.27
NA	MERFISH (Allen et al., 2023)	Young vs Juvenile	Macrophage	1.63	Two-sided Mann-Whitney U-test	<1e-20	0.0021
NA	MERFISH (Allen et al., 2023)	Old vs Juvenile	T cell	2.76	Two-sided Mann-Whitney U-test	1.6e-19	8.2e-05
NA	MERFISH (Allen et al., 2023)	Old vs Young	T cell	1.92	Two-sided Mann-Whitney U-test	1.6e-13	9.8e-06
NA	MERFISH (Allen et al., 2023)	Young vs Juvenile	T cell	0.837	Two-sided Mann-Whitney U-test	0.42	0.83
NA	Single-nuclei RNAseq (Allen et al., 2023)	Old vs Juvenile	Neuron-Excitatory	1.22	Two-sided Mann-Whitney U-test	2e-15	0.33
NA	Single-nuclei RNAseq (Allen et al., 2023)	Old vs Juvenile	Neuron-MSN	1.34	Two-sided Mann-Whitney U-test	<1e-20	0.33
NA	Single-nuclei RNAseq (Allen et al., 2023)	Old vs Juvenile	Astrocyte	2.61	Two-sided Mann-Whitney U-test	<1e-20	0.33
NA	Single-nuclei RNAseq (Allen et al., 2023)	Old vs Juvenile	Microglia	5.5	Two-sided Mann-Whitney U-test	<1e-20	0.33
NA	Single-nuclei RNAseq (Allen et al., 2023)	Old vs Juvenile	Oligodendrocyte	8.85	Two-sided Mann-Whitney U-test	<1e-20	0.33
NA	Single-nuclei RNAseq (Allen et al., 2023)	Old vs Juvenile	OPC	4.71	Two-sided Mann-Whitney U-test	<1e-20	0.33
NA	Single-nuclei RNAseq (Allen et al., 2023)	Old vs Juvenile	Endothelial	7.43	Two-sided Mann-Whitney U-test	<1e-20	0.33
NA	Single-nuclei RNAseq (Allen et al., 2023)	Old vs Juvenile	Pericyte	5.63	Two-sided Mann-Whitney U-test	<1e-20	0.33
NA	Single-nuclei RNAseq (Allen et al., 2023)	Old vs Juvenile	Macrophage	8.25	Two-sided Mann-Whitney U-test	<1e-20	0.33
NA	Single-nuclei RNAseq (Allen et al., 2023)	Old vs Juvenile	T cell	0.143	Two-sided Mann-Whitney U-test	0.26	1
NA	Single-cell RNAseq (Ximerakis et al., 2019)	Old vs Young	Astrocyte	1.39	Two-sided Mann-Whitney U-test	<1e-20	0.007
NA	Single-cell RNAseq (Ximerakis et al., 2019)	Old vs Young	Microglia	2.04	Two-sided Mann-Whitney U-test	<1e-20	0.0019
NA	Single-cell RNAseq (Ximerakis et al., 2019)	Old vs Young	Oligodendrocyte	3.84	Two-sided Mann-Whitney U-test	<1e-20	0.0019
NA	Single-cell RNAseq (Ximerakis et al., 2019)	Old vs Young	OPC	1.92	Two-sided Mann-Whitney U-test	<1e-20	0.01
NA	Single-cell RNAseq (Ximerakis et al., 2019)	Old vs Young	Ependymal	4.45	Two-sided Mann-Whitney U-test	<1e-20	0.00062
NA	Single-cell RNAseq (Ximerakis et al., 2019)	Old vs Young	Neuroblast	1.2	Two-sided Mann-Whitney U-test	<1e-20	0.14
NA	Single-cell RNAseq (Ximerakis et al., 2019)	Old vs Young	NSC	1.47	Two-sided Mann-Whitney U-test	<1e-20	0.028
NA	Single-cell RNAseq (Ximerakis et al., 2019)	Old vs Young	Macrophage	0.859	Two-sided Mann-Whitney U-test	<1e-20	0.015
NA	LPS MERFISH (Allen et al., 2023)	LPS vs Control	Astrocyte	3.74	Two-sided Mann-Whitney U-test	<1e-20	0.02
NA	LPS MERFISH (Allen et al., 2023)	LPS vs Control	Microglia	1.66	Two-sided Mann-Whitney U-test	<1e-20	0.00019
NA	LPS MERFISH (Allen et al., 2023)	LPS vs Control	Oligodendrocyte	3.39	Two-sided Mann-Whitney U-test	<1e-20	0.00044
NA	LPS MERFISH (Allen et al., 2023)	LPS vs Control	OPC	4.31	Two-sided Mann-Whitney U-test	<1e-20	9.8e-06
NA	Alzheimers' Disease STARmap (Zeng et al., 2023)	Alzheimer's Disease vs Control	Microglia	3.82	Two-sided Mann-Whitney U-test	<1e-20	0.33
NA	Alzheimers' Disease STARmap (Zeng et al., 2023)	Alzheimer's Disease vs Control	OPC	1.92	Two-sided Mann-Whitney U-test	2.4e-05	0.67
NA	Alzheimers' Disease STARmap (Zeng et al., 2023)	Alzheimer's Disease vs Control	Endothelial	4.76	Two-sided Mann-Whitney U-test	<1e-20	0.33
NA	Alzheimers' Disease STARmap (Zeng et al., 2023)	Alzheimer's Disease vs Control	VSMC	1.82	Two-sided Mann-Whitney U-test	1.6e-08	0.33

### Sheet: Filtered Clocks
Figure panel	Dataset	Comparison	Cell type	Difference in median predicted age (months)	Statistical test	P-value (predicted ages for cells)	P-value (median predicted age for mouse)
NA	Exercise MERFISH dataset	Old Exercise vs Old Sedentary	Endothelial	-5.56	Two-sided Mann-Whitney U-test	<1e-20	0.057
NA	Exercise MERFISH dataset	Old Exercise vs Young Sedentary	Endothelial	-0.218	Two-sided Mann-Whitney U-test	0.001	0.69
NA	Exercise MERFISH dataset	Old Sedentary vs Young Sedentary	Endothelial	5.35	Two-sided Mann-Whitney U-test	<1e-20	0.057
NA	Exercise MERFISH dataset	Old Exercise vs Old Sedentary	Pericyte	-3.69	Two-sided Mann-Whitney U-test	<1e-20	0.34
NA	Exercise MERFISH dataset	Old Exercise vs Young Sedentary	Pericyte	1.87	Two-sided Mann-Whitney U-test	<1e-20	0.34
NA	Exercise MERFISH dataset	Old Sedentary vs Young Sedentary	Pericyte	5.56	Two-sided Mann-Whitney U-test	<1e-20	0.11
NA	Exercise MERFISH dataset	Old Exercise vs Old Sedentary	VSMC	-4.47	Two-sided Mann-Whitney U-test	<1e-20	0.2
NA	Exercise MERFISH dataset	Old Exercise vs Young Sedentary	VSMC	1.27	Two-sided Mann-Whitney U-test	<1e-20	1
NA	Exercise MERFISH dataset	Old Sedentary vs Young Sedentary	VSMC	5.74	Two-sided Mann-Whitney U-test	<1e-20	0.11
NA	Partial Reprogramming MERFISH dataset	Old OSKM vs Old Control	Ependymal	-0.915	Two-sided Mann-Whitney U-test	<1e-20	0.89
NA	Partial Reprogramming MERFISH dataset	Old OSKM vs Young Control	Ependymal	11	Two-sided Mann-Whitney U-test	<1e-20	0.029
NA	Partial Reprogramming MERFISH dataset	Old Control vs Young Control	Ependymal	11.9	Two-sided Mann-Whitney U-test	<1e-20	0.029
NA	Partial Reprogramming MERFISH dataset	Old OSKM vs Old Control	Neuroblast	-1.56	Two-sided Mann-Whitney U-test	0.0002	0.34
NA	Partial Reprogramming MERFISH dataset	Old OSKM vs Young Control	Neuroblast	8.43	Two-sided Mann-Whitney U-test	<1e-20	0.029
NA	Partial Reprogramming MERFISH dataset	Old Control vs Young Control	Neuroblast	9.99	Two-sided Mann-Whitney U-test	<1e-20	0.029
NA	Partial Reprogramming MERFISH dataset	Old OSKM vs Old Control	NSC	-1.83	Two-sided Mann-Whitney U-test	0.0053	1
NA	Partial Reprogramming MERFISH dataset	Old OSKM vs Young Control	NSC	7.84	Two-sided Mann-Whitney U-test	<1e-20	0.057
NA	Partial Reprogramming MERFISH dataset	Old Control vs Young Control	NSC	9.67	Two-sided Mann-Whitney U-test	<1e-20	0.057
NA	MERFISH (Allen et al., 2023)	Old vs Juvenile	Neuron-Excitatory	0.459	Two-sided Mann-Whitney U-test	<1e-20	0.00058
NA	MERFISH (Allen et al., 2023)	Old vs Young	Neuron-Excitatory	0.661	Two-sided Mann-Whitney U-test	<1e-20	0.00029
NA	MERFISH (Allen et al., 2023)	Young vs Juvenile	Neuron-Excitatory	-0.202	Two-sided Mann-Whitney U-test	<1e-20	0.46
NA	MERFISH (Allen et al., 2023)	Old vs Juvenile	Neuron-MSN	-0.137	Two-sided Mann-Whitney U-test	4.1e-15	0.73
NA	MERFISH (Allen et al., 2023)	Old vs Young	Neuron-MSN	0.408	Two-sided Mann-Whitney U-test	<1e-20	0.037
NA	MERFISH (Allen et al., 2023)	Young vs Juvenile	Neuron-MSN	-0.545	Two-sided Mann-Whitney U-test	<1e-20	0.0062
NA	MERFISH (Allen et al., 2023)	Old vs Juvenile	Astrocyte	2.15	Two-sided Mann-Whitney U-test	<1e-20	0.00011
NA	MERFISH (Allen et al., 2023)	Old vs Young	Astrocyte	-0.537	Two-sided Mann-Whitney U-test	<1e-20	0.02
NA	MERFISH (Allen et al., 2023)	Young vs Juvenile	Astrocyte	2.69	Two-sided Mann-Whitney U-test	<1e-20	4.6e-05
NA	MERFISH (Allen et al., 2023)	Old vs Juvenile	Microglia	2.04	Two-sided Mann-Whitney U-test	<1e-20	8.2e-05
NA	MERFISH (Allen et al., 2023)	Old vs Young	Microglia	1.25	Two-sided Mann-Whitney U-test	<1e-20	0.00094
NA	MERFISH (Allen et al., 2023)	Young vs Juvenile	Microglia	0.794	Two-sided Mann-Whitney U-test	<1e-20	0.0085
NA	MERFISH (Allen et al., 2023)	Old vs Juvenile	Oligodendrocyte	1.67	Two-sided Mann-Whitney U-test	<1e-20	0.01
NA	MERFISH (Allen et al., 2023)	Old vs Young	Oligodendrocyte	-0.257	Two-sided Mann-Whitney U-test	<1e-20	0.12
NA	MERFISH (Allen et al., 2023)	Young vs Juvenile	Oligodendrocyte	1.93	Two-sided Mann-Whitney U-test	<1e-20	0.00032
NA	MERFISH (Allen et al., 2023)	Old vs Juvenile	OPC	1.67	Two-sided Mann-Whitney U-test	<1e-20	6.3e-05
NA	MERFISH (Allen et al., 2023)	Old vs Young	OPC	0.707	Two-sided Mann-Whitney U-test	<1e-20	0.025
NA	MERFISH (Allen et al., 2023)	Young vs Juvenile	OPC	0.96	Two-sided Mann-Whitney U-test	<1e-20	0.00032
NA	MERFISH (Allen et al., 2023)	Old vs Juvenile	Endothelial	4.75	Two-sided Mann-Whitney U-test	<1e-20	6.3e-05
NA	MERFISH (Allen et al., 2023)	Old vs Young	Endothelial	2.78	Two-sided Mann-Whitney U-test	<1e-20	0.18
NA	MERFISH (Allen et al., 2023)	Young vs Juvenile	Endothelial	1.97	Two-sided Mann-Whitney U-test	<1e-20	4.6e-05
NA	MERFISH (Allen et al., 2023)	Old vs Juvenile	Pericyte	3.7	Two-sided Mann-Whitney U-test	<1e-20	0.00014
NA	MERFISH (Allen et al., 2023)	Old vs Young	Pericyte	1.9	Two-sided Mann-Whitney U-test	<1e-20	0.013
NA	MERFISH (Allen et al., 2023)	Young vs Juvenile	Pericyte	1.8	Two-sided Mann-Whitney U-test	<1e-20	0.0062
NA	MERFISH (Allen et al., 2023)	Old vs Juvenile	Macrophage	1.44	Two-sided Mann-Whitney U-test	<1e-20	0.028
NA	MERFISH (Allen et al., 2023)	Old vs Young	Macrophage	0.43	Two-sided Mann-Whitney U-test	0.033	0.92
NA	MERFISH (Allen et al., 2023)	Young vs Juvenile	Macrophage	1.01	Two-sided Mann-Whitney U-test	<1e-20	0.0062
NA	MERFISH (Allen et al., 2023)	Old vs Juvenile	T cell	1.6	Two-sided Mann-Whitney U-test	3.5e-06	0.088
NA	MERFISH (Allen et al., 2023)	Old vs Young	T cell	1.52	Two-sided Mann-Whitney U-test	0.0024	0.34
NA	MERFISH (Allen et al., 2023)	Young vs Juvenile	T cell	0.0868	Two-sided Mann-Whitney U-test	0.95	0.97
NA	LPS MERFISH (Allen et al., 2023)	LPS vs Control	Astrocyte	1.57	Two-sided Mann-Whitney U-test	<1e-20	3.9e-05
NA	LPS MERFISH (Allen et al., 2023)	LPS vs Control	Microglia	3.28	Two-sided Mann-Whitney U-test	<1e-20	0.00066
NA	LPS MERFISH (Allen et al., 2023)	LPS vs Control	Oligodendrocyte	4.84	Two-sided Mann-Whitney U-test	<1e-20	9.8e-06
NA	LPS MERFISH (Allen et al., 2023)	LPS vs Control	OPC	0.429	Two-sided Mann-Whitney U-test	<1e-20	0.14
NA	Alzheimers' Disease STARmap (Zeng et al., 2023)	Alzheimer's Disease vs Control	Microglia	4.56	Two-sided Mann-Whitney U-test	<1e-20	0.33
NA	Alzheimers' Disease STARmap (Zeng et al., 2023)	Alzheimer's Disease vs Control	OPC	3.52	Two-sided Mann-Whitney U-test	1.9e-12	0.33
NA	Alzheimers' Disease STARmap (Zeng et al., 2023)	Alzheimer's Disease vs Control	Endothelial	2.04	Two-sided Mann-Whitney U-test	1.4e-15	0.33
NA	Alzheimers' Disease STARmap (Zeng et al., 2023)	Alzheimer's Disease vs Control	VSMC	1.05	Two-sided Mann-Whitney U-test	2.3e-05	0.67
