## Supplementary Table 14 for "Spatiotemporal transcriptomic profiling and modeling of mouse brain at single-cell resolution reveals cell proximity effects of aging and rejuvenation"

### Sheet: Cell Proximity Effects
Effector Cell Type	Target Cell Type	t-statistic	P-value	Cell Proximity Effect	Number of Near/Far Pairs
Neuron-Excitatory	Neuron-Excitatory	2.63068	0.00856355	0.094558	1549
Neuron-Excitatory	Neuron-MSN	1.9042	0.057694	0.202619	186
Neuron-Excitatory	Astrocyte	-1.16299	0.24488	-0.0306263	2885
Neuron-Excitatory	Microglia	-3.27833	0.00106697	-0.16516	789
Neuron-Excitatory	Oligodendrocyte	-11.153	1.04517e-28	-0.22946	4726
Neuron-Excitatory	OPC	0.34123	0.732991	0.0198672	591
Neuron-Excitatory	Endothelial	0.1265	0.899344	0.00440282	1652
Neuron-Excitatory	Pericyte	-1.35769	0.174988	-0.10142	365
Neuron-Excitatory	VSMC	-0.669007	0.503751	-0.0548994	298
Neuron-Excitatory	Ependymal	-0.759327	0.460252		8
Neuron-Excitatory	Neuroblast	-1.85309	0.0673803		51
Neuron-Excitatory	NSC	-0.1712	0.869695		5
Neuron-Excitatory	Macrophage	0.774671	0.439174	0.0916145	144
Neuron-Excitatory	T cell	-3.18034	0.00217037		46
Neuron-Inhibitory	Neuron-Excitatory	6.65588	2.82611e-11	0.0349649	72475
Neuron-Inhibitory	Neuron-MSN	1.09441	0.274094	0.0761327	424
Neuron-Inhibitory	Astrocyte	2.4114	0.0158962	0.0250699	18505
Neuron-Inhibitory	Microglia	-0.0667765	0.946761	-0.00116181	6608
Neuron-Inhibitory	Oligodendrocyte	1.91725	0.0552133	0.0182881	21982
Neuron-Inhibitory	OPC	-1.68698	0.0916441	-0.0366952	4228
Neuron-Inhibitory	Endothelial	4.43548	9.21594e-06	0.0483404	16839
Neuron-Inhibitory	Pericyte	1.38283	0.166757	0.0318927	3761
Neuron-Inhibitory	VSMC	1.90644	0.0566594	0.0579575	2165
Neuron-Inhibitory	Ependymal	-1.79867	0.0722562	-0.0890783	824
Neuron-Inhibitory	Neuroblast	1.8574	0.0634678	0.100148	695
Neuron-Inhibitory	NSC	1.46148	0.14427	0.102343	417
Neuron-Inhibitory	Macrophage	1.18707	0.235356	0.0560058	900
Neuron-Inhibitory	T cell	-2.63235	0.00904883	-0.346672	126
Neuron-MSN	Neuron-Excitatory	-0.508427	0.611427	-0.0502188	206
Neuron-MSN	Neuron-MSN	-1.18616	0.23561	-0.0317867	2788
Neuron-MSN	Astrocyte	-0.215691	0.829239	-0.00676019	2037
Neuron-MSN	Microglia	2.04266	0.0413019	0.117154	609
Neuron-MSN	Oligodendrocyte	0.856986	0.39146	0.0102616	13950
Neuron-MSN	OPC	-2.54952	0.0109138	-0.149072	586
Neuron-MSN	Endothelial	1.21543	0.224331	0.0515457	1113
Neuron-MSN	Pericyte	0.192054	0.84777	0.0162898	279
Neuron-MSN	VSMC	1.20819	0.22714	0.058332	859
Neuron-MSN	Ependymal	-0.781834	0.43456	-0.0572121	376
Neuron-MSN	Neuroblast	1.63581	0.102329	0.123567	352
Neuron-MSN	NSC	0.299479	0.764718	0.0287512	219
Neuron-MSN	Macrophage	0.690834	0.489936	0.0562192	303
Neuron-MSN	T cell	0.886427	0.378298		38
Astrocyte	Neuron-Excitatory	7.2095	5.63819e-13	0.0343539	88084
Astrocyte	Neuron-MSN	4.3576	1.31737e-05	0.0372111	27432
Astrocyte	Astrocyte	1.0193	0.308062	0.00705134	41793
Astrocyte	Microglia	1.0963	0.272955	0.0127771	14725
Astrocyte	Oligodendrocyte	-2.77309	0.00555352	-0.0155966	63227
Astrocyte	OPC	1.80727	0.070736	0.0267744	9114
Astrocyte	Endothelial	-3.50134	0.000463212	-0.0267856	34175
Astrocyte	Pericyte	-1.965	0.0494315	-0.0315371	7766
Astrocyte	VSMC	4.32646	1.53557e-05	0.10156	3632
Astrocyte	Ependymal	2.0697	0.0385486	0.0676776	1875
Astrocyte	Neuroblast	0.676112	0.499056	0.0318687	918
Astrocyte	NSC	1.20162	0.22971	0.0635847	739
Astrocyte	Macrophage	3.37725	0.000739923	0.112591	1803
Astrocyte	T cell	-1.2873	0.198616	-0.118189	246
Microglia	Neuron-Excitatory	-8.2695	1.36573e-16	-0.0586113	39814
Microglia	Neuron-MSN	-1.12157	0.262056	-0.0143573	12207
Microglia	Astrocyte	2.8998	0.00373618	0.0300768	18592
Microglia	Microglia	3.67192	0.000241779	0.0670846	5993
Microglia	Oligodendrocyte	4.19809	2.69507e-05	0.0317305	35010
Microglia	OPC	0.577955	0.563309	0.0123713	4366
Microglia	Endothelial	1.80018	0.0718402	0.0191944	17593
Microglia	Pericyte	-0.728501	0.466327	-0.0156694	4324
Microglia	VSMC	-0.799173	0.424263	-0.03131	1304
Microglia	Ependymal	0.987645	0.323672	0.0750896	348
Microglia	Neuroblast	2.06266	0.0395049	0.154171	360
Microglia	NSC	-1.60363	0.109483	-0.149539	231
Microglia	Macrophage	1.21309	0.225297	0.0645207	708
Microglia	T cell	1.82192	0.0692923	0.191542	185
Oligodendrocyte	Neuron-Excitatory	-0.567445	0.570413	-0.00351556	52107
Oligodendrocyte	Neuron-MSN	8.4506	2.98025e-17	0.0780683	23443
Oligodendrocyte	Astrocyte	3.67763	0.000235635	0.0310905	27985
Oligodendrocyte	Microglia	3.24985	0.00115643	0.0443855	10723
Oligodendrocyte	Oligodendrocyte	-1.9483	0.051383	-0.0145026	36096
Oligodendrocyte	OPC	2.08696	0.0369118	0.0368868	6403
Oligodendrocyte	Endothelial	4.20916	2.56806e-05	0.0393466	22889
Oligodendrocyte	Pericyte	4.20922	2.58335e-05	0.0811418	5383
Oligodendrocyte	VSMC	3.82122	0.000134862	0.12244	1949
Oligodendrocyte	Ependymal	4.93263	1.0151e-06	0.373407	351
Oligodendrocyte	Neuroblast	0.181595	0.855946	0.0127604	420
Oligodendrocyte	NSC	-1.79001	0.0740253	-0.155818	269
Oligodendrocyte	Macrophage	1.51789	0.129234	0.0748039	826
Oligodendrocyte	T cell	0.950525	0.342702	0.116512	146
OPC	Neuron-Excitatory	-4.15663	3.23579e-05	-0.0393124	22360
OPC	Neuron-MSN	-1.83334	0.0667742	-0.0316623	6707
OPC	Astrocyte	-4.38428	1.16881e-05	-0.0574546	11647
OPC	Microglia	-0.127307	0.8987	-0.00277378	4214
OPC	Oligodendrocyte	-0.899112	0.368598	-0.00887365	20534
OPC	OPC	-3.50009	0.000466355	-0.0551863	8046
OPC	Endothelial	2.02668	0.0427108	0.0310404	8527
OPC	Pericyte	-0.246901	0.804997	-0.00768569	2065
OPC	VSMC	2.59282	0.00978129	0.224826	267
OPC	Ependymal	-1.99545	0.0473933	-0.28653	98
OPC	Neuroblast	1.81157	0.0708298	0.184415	195
OPC	NSC	0.798679	0.425126	0.0934804	148
OPC	Macrophage	-0.175522	0.860769	-0.0185532	180
OPC	T cell	-0.425527	0.671554		43
Endothelial	Neuron-Excitatory	4.24792	2.15873e-05	0.0198331	91750
Endothelial	Neuron-MSN	1.03916	0.298738	0.00947865	24041
Endothelial	Astrocyte	-3.26596	0.00109137	-0.0229605	40467
Endothelial	Microglia	-1.24229	0.214138	-0.0141586	15398
Endothelial	Oligodendrocyte	-1.66306	0.0963044	-0.0107882	47529
Endothelial	OPC	-2.44693	0.0144182	-0.038419	8114
Endothelial	Endothelial	3.11887	0.00181628	0.0249378	31284
Endothelial	Pericyte	-0.951989	0.341115	-0.0138542	9445
Endothelial	VSMC	2.006	0.0448934	0.0469858	3648
Endothelial	Ependymal	-0.430703	0.666783	-0.0280514	474
Endothelial	Neuroblast	-0.516295	0.605753	-0.0312203	553
Endothelial	NSC	3.06702	0.00223477	0.21674	404
Endothelial	Macrophage	-1.66614	0.0957674	-0.0538516	1916
Endothelial	T cell	-1.3878	0.165893	-0.131592	227
Pericyte	Neuron-Excitatory	-0.94644	0.343929	-0.00875892	23353
Pericyte	Neuron-MSN	-2.10242	0.0355371	-0.0380516	6108
Pericyte	Astrocyte	-3.2186	0.00129023	-0.045623	9955
Pericyte	Microglia	0.310503	0.756186	0.00666401	4343
Pericyte	Oligodendrocyte	-0.823155	0.410428	-0.010192	13047
Pericyte	OPC	-0.519971	0.60311	-0.0158112	2164
Pericyte	Endothelial	-3.59535	0.000324456	-0.040776	15550
Pericyte	Pericyte	-3.00703	0.00265079	-0.083432	2599
Pericyte	VSMC	1.40741	0.159737	0.104902	361
Pericyte	Ependymal	2.92862	0.00362392	0.310438	180
Pericyte	Neuroblast	1.63498	0.102738	0.152464	232
Pericyte	NSC	0.758994	0.448458	0.0880831	150
Pericyte	Macrophage	-0.597467	0.550309	-0.0346686	595
Pericyte	T cell	-0.752489	0.453003	-0.126295	72
VSMC	Neuron-Excitatory	3.76223	0.000169787	0.0900761	3490
VSMC	Neuron-MSN	2.47804	0.0133028	0.117603	889
VSMC	Astrocyte	5.86618	4.70948e-09	0.155154	2860
VSMC	Microglia	2.85165	0.00440319	0.140066	830
VSMC	Oligodendrocyte	0.59707	0.550494	0.0187502	2029
VSMC	OPC	0.22643	0.820973	0.0216385	220
VSMC	Endothelial	-1.12336	0.261332	-0.0303889	2734
VSMC	Pericyte	2.81054	0.00513986	0.251382	251
VSMC	VSMC	2.24511	0.0267246		67
VSMC	Ependymal	0.720048	0.473543		42
VSMC	Neuroblast	0.270377	0.787463		49
VSMC	NSC	-0.334417	0.739125		34
VSMC	Macrophage	-2.42071	0.0155375	-0.0790389	1878
VSMC	T cell	-0.455004	0.649557	-0.0614932	111
VLMC	Neuron-Excitatory	7.58289	3.86858e-14	0.191284	3144
VLMC	Neuron-MSN	3.08176	0.00208939	0.146213	891
VLMC	Astrocyte	3.76546	0.000167183	0.0749133	5054
VLMC	Microglia	1.01626	0.309592	0.0379793	1433
VLMC	Oligodendrocyte	2.19231	0.0283956	0.0569769	2962
VLMC	OPC	2.88108	0.0040429	0.176816	532
VLMC	Endothelial	4.84425	1.28725e-06	0.0896161	5845
VLMC	Pericyte	1.79782	0.0723486	0.0782771	1056
VLMC	VSMC	0.292963	0.769563	0.00815833	2580
VLMC	Ependymal	4.58076	9.27045e-06	0.724338	82
VLMC	Neuroblast	6.30069	1.68766e-09	0.865807	110
VLMC	NSC	2.9729	0.0036519	0.577507	54
VLMC	Macrophage	-0.799047	0.424365	-0.0370151	933
VLMC	T cell	-0.97453	0.331312	-0.15681	83
Ependymal	Neuron-Excitatory	-0.127779	0.901917		5
Ependymal	Neuron-MSN	-0.67152	0.502127	-0.0525975	327
Ependymal	Astrocyte	3.3135	0.000936132	0.140524	1113
Ependymal	Microglia	0.40258	0.687585	0.049743	132
Ependymal	Oligodendrocyte	3.90147	0.000102451	0.255047	469
Ependymal	OPC	0.00719342	0.994272	0.00130252	62
Ependymal	Endothelial	1.61527	0.106854	0.141127	263
Ependymal	Pericyte	1.46538	0.144563	0.218446	91
Ependymal	VSMC	1.96874	0.0629981		11
Ependymal	Ependymal	0.466517	0.641228		266
Ependymal	Neuroblast	0.806906	0.419844	0.0408332	784
Ependymal	NSC	5.40526	8.08741e-08	0.341347	503
Ependymal	Macrophage	-0.733847	0.471156		13
Ependymal	T cell	1.71151	0.0993674		14
Neuroblast	Neuron-Excitatory	0.0768091	0.938905	0.0141437	61
Neuroblast	Neuron-MSN	-4.98899	7.49509e-07	-0.358189	389
Neuroblast	Astrocyte	-4.4577	8.61914e-06	-0.17082	1363
Neuroblast	Microglia	-0.622163	0.534245	-0.0668953	174
Neuroblast	Oligodendrocyte	-7.33737	3.21014e-13	-0.336485	952
Neuroblast	OPC	-2.5641	0.0108778	-0.309806	138
Neuroblast	Endothelial	-1.77914	0.0756356	-0.132243	363
Neuroblast	Pericyte	-0.600277	0.548969	-0.0828461	106
Neuroblast	VSMC	0.922504	0.361079		28
Neuroblast	Ependymal	3.51982	0.000438582	0.131611	1434
Neuroblast	Neuroblast	-0.308159	0.758233	-0.0408226	141
Neuroblast	NSC	-2.93773	0.00357932	-0.350583	151
Neuroblast	Macrophage	0.184323	0.854888		19
Neuroblast	T cell	1.67099	0.114164		9
NSC	Neuron-Excitatory	-0.83306	0.432312		5
NSC	Neuron-MSN	-2.66773	0.00789376	-0.243023	242
NSC	Astrocyte	-6.58618	5.82714e-11	-0.302513	949
NSC	Microglia	-1.06293	0.288769	-0.129858	135
NSC	Oligodendrocyte	-8.14242	8.47658e-16	-0.43492	702
NSC	OPC	-5.84974	2.42616e-08	-0.892077	87
NSC	Endothelial	-4.02259	6.55828e-05	-0.342426	277
NSC	Pericyte	-3.15806	0.00194049	-0.530037	72
NSC	VSMC	2.34773	0.0298712		11
NSC	Ependymal	1.78493	0.0744347	0.082619	936
NSC	Neuroblast	-0.925448	0.354933	-0.0554327	564
NSC	NSC	-1.96307	0.0548949		33
NSC	Macrophage	-1.4	0.178513		11
NSC	T cell	1.22439	0.242529		8
Macrophage	Neuron-Excitatory	6.59847	4.75466e-11	0.218677	1822
Macrophage	Neuron-MSN	2.97043	0.00304963	0.193976	470
Macrophage	Astrocyte	7.43508	1.26409e-13	0.231612	2062
Macrophage	Microglia	1.17218	0.241342	0.065323	645
Macrophage	Oligodendrocyte	1.98502	0.0472417	0.0760105	1365
Macrophage	OPC	-1.48436	0.138674	-0.16392	165
Macrophage	Endothelial	2.67843	0.00741536	0.0664744	3248
Macrophage	Pericyte	3.25118	0.00118419	0.196232	550
Macrophage	VSMC	4.32859	1.52155e-05	0.103355	3510
Macrophage	Ependymal	4.84122	8.94278e-06		32
Macrophage	Neuroblast	0.806838	0.422895		32
Macrophage	NSC	-0.537148	0.595565		15
Macrophage	Macrophage	-1.07584	0.282067	-0.0343663	1961
Macrophage	T cell	-0.283412	0.777212	-0.0438629	85
Neutrophil	Neuron-Excitatory	3.41357	0.000657294	0.171322	795
Neutrophil	Neuron-MSN	-1.36938	0.171598	-0.132383	215
Neutrophil	Astrocyte	3.09948	0.00200338	0.21414	420
Neutrophil	Microglia	2.59691	0.00980576	0.278418	175
Neutrophil	Oligodendrocyte	2.1771	0.0297052	0.13728	504
Neutrophil	OPC	2.23572	0.0266718	0.342944	86
Neutrophil	Endothelial	3.18327	0.00150375	0.206994	474
Neutrophil	Pericyte	1.51572	0.130651	0.175606	150
Neutrophil	VSMC	1.11563	0.265204	0.107601	216
Neutrophil	Ependymal	1.17757	0.250514		13
Neutrophil	Neuroblast	-0.675933	0.513044		7
Neutrophil	NSC	-0.757344	0.456216		13
Neutrophil	Macrophage	1.698	0.0910174	0.236611	104
Neutrophil	T cell	0.210213	0.834323		27
T cell	Neuron-Excitatory	1.12457	0.261119	0.0809485	387
T cell	Neuron-MSN	2.33583	0.0200225	0.240284	190
T cell	Astrocyte	3.79219	0.000159715	0.258026	433
T cell	Microglia	2.72295	0.00675781	0.27436	198
T cell	Oligodendrocyte	10.477	7.11243e-25	0.528495	787
T cell	OPC	2.80732	0.00617956		44
T cell	Endothelial	3.18459	0.00151558	0.243889	342
T cell	Pericyte	3.07793	0.00249612	0.512989	73
T cell	VSMC	4.6021	5.00887e-06	0.356655	334
T cell	Ependymal	-1.86755	0.0654871		41
T cell	Neuroblast	0.39405	0.695538		22
T cell	NSC	-1.96051	0.0607327		14
T cell	Macrophage	-0.141061	0.887916	-0.0162884	151
T cell	T cell	1.15152	0.251135	0.176827	90
B cell	Neuron-Excitatory	-2.61033	0.0091843	-0.167281	488
B cell	Neuron-MSN	-0.188168	0.85088	-0.0224105	142
B cell	Astrocyte	1.26011	0.20822	0.112934	250
B cell	Microglia	-0.34468	0.730751	-0.0522602	88
B cell	Oligodendrocyte	2.49295	0.0129435	0.205966	294
B cell	OPC	1.18092	0.240328	0.231597	53
B cell	Endothelial	0.449359	0.653356	0.0390378	266
B cell	Pericyte	-2.44843	0.0152368	-0.351574	98
B cell	VSMC	2.97943	0.00320324	0.396378	114
B cell	Ependymal	-0.433456	0.687035		3
B cell	Neuroblast	0.893525	0.397658		5
B cell	NSC	0.655048	0.579708		2
B cell	Macrophage	1.50492	0.134889	0.270291	63
B cell	T cell	-1.30235	0.202094		17
