## Supplementary Table 15 for "Spatiotemporal transcriptomic profiling and modeling of mouse brain at single-cell resolution reveals cell proximity effects of aging and rejuvenation"

### Sheet: Full Datasets
Cell type	Average Proximity Effect	Proximity Effect Type	Dataset
T cell	0.265618	Pro-aging	Coronal (all sections)
NSC	-0.316407	Pro-rejuvenating	Coronal (all sections)
T cell	0.449931	Pro-aging	Sagittal (all sections)
NSC	-0.600925	Pro-rejuvenating	Sagittal (all sections)
T cell	0.272657	Pro-aging	Exercise experiment (all conditions)
NSC	-0.192303	Pro-rejuvenating	Exercise experiment (all conditions)
NSC	-0.464755	Pro-rejuvenating	Partial reprogramming experiment (all conditions)
T cell	0.230524	Pro-aging	Allen et al. (2023) (all conditions)
T cell	0.650796	Pro-aging	Androvic et al. (2023) (entire section/all regions)
T cell	0.337	Pro-aging	Kukanja et al. (2024) (brain)

### Sheet: Control Conditions Only
Cell type	Average Proximity Effect	Proximity Effect Type	Dataset
T cell	0.190934	Pro-aging	Exercise experiment (control only)
NSC	-0.239534	Pro-rejuvenating	Exercise experiment (control only)
NSC	-0.620536	Pro-rejuvenating	Partial reprogramming experiment (control only)
T cell	0.433786	Pro-aging	Allen et al. (2023) (aging/control only)
T cell	0.963229	Pro-aging	Androvic et al. (2023) (all regions except injury)
