## Supplementary Table 16 for "Spatiotemporal transcriptomic profiling and modeling of mouse brain at single-cell resolution reveals cell proximity effects of aging and rejuvenation"

### Sheet: Number of near cells
	Astrocyte	Endothelial	Ependymal	Macrophage	Microglia	NSC	Neuroblast	Neuron-Excitatory	Neuron-MSN	OPC	Oligodendrocyte	Pericyte	T cell	VSMC
Number "Near" T cell	433	342	41	151	198	14	22	387	190	44	787	73	90	334
Number "Near" NSC	949	277	936	11	135	33	564	5	242	87	702	72	8	11
